# Single Cell Transcriptome of Stress Vulnerability Network in mouse Prefrontal Cortex

**DOI:** 10.1101/2023.05.14.540705

**Authors:** Benjamin Hing, Sara B. Mitchell, Maureen Eberle, Yassine Filali, Ian Hultman, Molly Matkovich, Mukundan Kasturirangan, Whitney Wyche, Alli Jimenez, Radha Velamuri, Micah Johnson, Sanvesh Srivastava, Rainbo Hultman

## Abstract

Increased vulnerability to stress is a major risk factor for the manifestation of several mood disorders, including major depressive disorder (MDD). Despite the status of MDD as a significant donor to global disability, the complex integration of genetic and environmental factors that contribute to the behavioral display of such disorders has made a thorough understanding of related etiology elusive. Recent developments suggest that a brain-wide network approach is needed, taking into account the complex interplay of cell types spanning multiple brain regions. Single cell RNA-sequencing technologies can provide transcriptomic profiling at the single-cell level across heterogenous samples. Furthermore, we have previously used local field potential oscillations and machine learning to identify an electrical brain network that is indicative of a predisposed vulnerability state. Thus, this study combined single cell RNA-sequencing (scRNA-Seq) with electrical brain network measures of the stress-vulnerable state, providing a unique opportunity to access the relationship between stress network activity and transcriptomic changes within individual cell types. We found especially high numbers of differentially expressed genes between animals with high and low stress vulnerability brain network activity in astrocytes and glutamatergic neurons but we estimated that vulnerability network activity depends most on GABAergic neurons. High vulnerability network activity included upregulation of microglia and mitochondrial and metabolic pathways, while lower vulnerability involved synaptic regulation. Genes that were differentially regulated with vulnerability network activity significantly overlapped with genes identified as having significant SNPs by human GWAS for depression. Taken together, these data provide the gene expression architecture of a previously uncharacterized stress vulnerability brain state, enabling new understanding and intervention of predisposition to stress susceptibility.
