## Supplementary material for "Single Cell Transcriptome of Stress Vulnerability Network in mouse Prefrontal Cortex": Table S1

### Sheet: Sheet1
	Animal ID	Sex	Date of Birth	Arrival Date	Surgery Date	Experimental Date	Age at Arrival	Age at Implant	Age at SC Experiment	Weight at Experiment (grams)	More than one animal processed?	First or Second?	EF_level
	SCP-38	M	2021-11-02	2021-12-06	2021-12-20	2022-01-05	4 weeks + 6 days	6 weeks + 5 days	9 weeks + 1 day	25	Yes	Second	High	SCP-38
	SCP-37	M	2021-11-02	2021-12-06	2021-12-20	2022-01-05	4 weeks + 6 days	6 weeks + 5 days	9 weeks + 1 day	25.1	Yes	First	Medium	SCP-37
	SCP-33	M	2021-09-07	2021-10-11	2021-11-02	2021-11-15	4 weeks + 6 days	8 weeks	9 weeks + 6 days	27.1	Yes	First	low	SCP-33
	SCP-25	M	2021-08-10	2021-09-13	2021-09-29	2021-10-20	4 weeks + 6 days	7 weeks + 1 day	10 weeks + 1 day	29.1	Yes	First	low	SCP-25
	SCP-22	M	2021-05-18	2021-06-21	2021-07-14	2021-08-27	4 weeks + 6 days	8 weeks + 1 day	14 weeks + 3 days	24.6	No	N/A	medium	SCP-22
	SCP-15	M	2021-04-13	2021-05-24	2021-06-15	2021-06-29	5 weeks + 6 days	9 weeks	11 weeks	24.6	Yes	First	high	SCP-15
	SCP-36	F	2021-10-19	2021-11-29	2021-12-06	2021-12-21	5 weeks + 6 days	6 weeks + 6 days	9 weeks	18.9	No	N/A	medium	SCP-36
	SCP-32	F	2021-09-07	2021-10-11	2021-11-02	2021-11-15	4 weeks + 6 days	8 weeks	9 weeks + 6 days	23	Yes	Second	low	SCP-32
	SCP-30	F	2021-08-24	2021-10-11	2021-10-15	2021-11-03	6 weeks + 6 days	7 weeks + 3 days	10 weeks + 1 day	18.3	Yes	First		SCP-30
	SCP-6	F	2021-02-16	2021-04-05	2021-04-09	2021-05-17	6 weeks + 6 days	7 weeks + 3 days	12 weeks + 6 days	20.4	Yes	Second	high	SCP-6
	SCP-28	F	2021-08-10	2021-09-13	2021-10-04	2021-10-20	4 weeks + 6 days	7 weeks + 6 days	10 weeks + 1 day	20.3	Yes	Second	medium	SCP-28
	SCP-20	F	2021-06-15	2021-07-19	2021-08-25	2021-09-10	4 weeks + 6 days	10 weeks + 1 day	12 weeks + 3 days	19	No	N/A	high	SCP-20
	SCP-12	F	2021-04-06	2021-05-24	2021-06-05	2021-06-24	6 weeks + 6 days	8 weeks + 4 days	11 weeks + 2 days	18.7	Yes	First	high	SCP-12
	*Note: there was a bubble or blockage of some sort when running the SCP-30 sample in the G-chip + 10x chromium controller. Sample SCP-6 was then sequenced in its stead, and its covariates have been added here accordingly*
