## Supplementary material for "Single Cell Transcriptome of Stress Vulnerability Network in mouse Prefrontal Cortex": Table S2

	SampleID	Estimated Number of Cells	Mean Reads per Cell	Median Genes per Cell	Number of Reads	Valid Barcodes	Sequencing Saturation	Q30 Bases in Barcode	Q30 Bases in RNA Read	Q30 Bases in UMI	Reads Mapped to Genome	Reads Mapped Confidently to Genome	Reads Mapped Confidently to Intergenic Regions	Reads Mapped Confidently to Intronic Regions	Reads Mapped Confidently to Exonic Regions	Reads Mapped Confidently to Transcriptome	Reads Mapped Antisense to Gene	Fraction Reads in Cells	Total Genes Detected	Median UMI Counts per Cell
SCP6	SCP6	5,702	84004	1,784	478,992,410	97.0%	75.3	96.4%	94.4%	96.3%	94.4%	91.2%	6.3%	15.3%	69.6%	66.5%	1.8%	88.3%	22,907	3,868
SCP38	SCP38	2,751	110108	2,505	302,906,740	96.1%	74.2	96.3%	93.7%	96.1%	90.1%	85.9%	7.8%	18.4%	59.7%	56.8%	1.8%	86.7%	21,888	6,226
SCP37	SCP37	6,317	77666	2,767	490,617,432	93.8%	51.5	95.5%	93.2%	95.4%	89.7%	85.3%	6.9%	23.5%	54.9%	49.9%	3.7%	85.0%	23,538	6,583
SCP36	SCP36	6,819	83936	2,062	572,362,000	95.2%	52.3	95.7%	92.4%	95.5%	86.5%	82.2%	7.1%	25.8%	49.3%	45.4%	2.9%	82.6%	23,887	4,452
SCP33	SCP33	8,931	66490	998	593,823,390	94.9%	60.9	96.5%	93.6%	96.7%	86.6%	82.7%	6.9%	22.6%	53.2%	48.9%	3.0%	80.8%	23,899	1,848
SCP32	SCP32	8,858	74429	988	659,292,083	92.8%	61	96.6%	93.5%	96.8%	86.6%	82.6%	6.9%	21.3%	54.4%	50.0%	3.2%	78.6%	23,576	2,314
SCP28	SCP28	1,669	97033	747	161,948,191	96.3%	71.7	95.8%	93.8%	96.0%	94.1%	91.6%	5.1%	21.3%	65.2%	61.8%	2.2%	78.2%	20,963	1,504
SCP25	SCP25	668	194752	3,676	130,094,541	96.2%	74.8	95.6%	93.7%	95.9%	94.6%	92.2%	4.8%	20.2%	67.2%	63.8%	2.1%	79.8%	20,314	10,796
SCP22	SCP22	7,250	78629	704	570,059,806	91.8%	59.6	95.6%	92.7%	95.6%	83.0%	77.6%	8.6%	21.5%	47.5%	43.2%	3.1%	79.3%	23,446	1,549
SCP20	SCP20	8,503	90707	1,647	771,279,502	95.7%	65.7	95.8%	93.9%	95.9%	90.0%	86.6%	6.4%	19.1%	61.0%	57.4%	2.4%	83.0%	24,016	3,144
SCP15	SCP15	2,140	120853	1,686	258,625,454	94.0%	72.8	94.1%	91.7%	94.2%	86.9%	82.5%	8.5%	18.4%	55.6%	52.5%	1.8%	80.3%	21,790	3,373
SCP12	SCP12	3,635	95372	2,045	346,678,473	96.8%	79.8	96.4%	93.9%	96.3%	92.7%	89.3%	6.6%	18.4%	64.3%	61.4%	1.8%	87.2%	21,930	4,396
