## Supplementary material for "Single Cell Transcriptome of Stress Vulnerability Network in mouse Prefrontal Cortex": Table S3

Cell_type	SCP12	SCP15	SCP20	SCP22	SCP25	SCP28	SCP32	SCP33	SCP36	SCP37	SCP38	SCP6
Glutamatergic	1430	869	2491	2091	2122	1792	321	228	1639	2791	395	1007
Astrocytes	562	213	356	441	509	566	105	49	273	446	160	400
Microglia	118	115	124	92	158	139	20	20	110	117	79	89
GABAergic	349	231	407	328	342	224	59	34	342	332	115	276
Endothelia/Pericytes	52	50	102	112	144	121	15	16	113	133	31	78
Oligo_Pre	65	63	47	73	91	107	14	7	48	40	46	66
Endothelia	36	57	47	73	203	88	16	6	49	73	44	57
Mature_Oligo	74	67	77	79	78	72	17	16	72	53	65	142
Pericytes	19	16	7	6	19	16	5	2	13	24	9	7
VSM	7	7	7	12	19	12	0	1	2	14	7	12
