## Supplementary material for "Single Cell Transcriptome of Stress Vulnerability Network in mouse Prefrontal Cortex": Table S4

Celltype	SCP12	SCP15	SCP20	SCP22	SCP25	SCP28	SCP32	SCP33	SCP36	SCP37	SCP38	SCP6
Glutamatergic	53.8	53.1	69.9	65.4	59.9	59.4	57.6	62.8	64.3	71.7	42.9	49
Astrocytes	21.1	13	10	13.8	14.4	18.8	18.9	13.5	10.7	11.5	17.4	19.5
Microglia	4.4	7	3.5	2.9	4.5	4.6	3.6	5.5	4.3	3	8.6	4.3
GABAergic	13.1	14.1	11.4	10.3	9.7	7.4	10.6	9.4	13.4	8.5	12.5	13.4
Oligo_Pre	2.4	3.8	1.3	2.3	2.6	3.5	2.5	1.9	1.9	1	5	3.2
Endothelia	1.4	3.5	1.3	2.3	5.7	2.9	2.9	1.7	1.9	1.9	4.8	2.8
Mature_Oligo	2.8	4.1	2.2	2.5	2.2	2.4	3.1	4.4	2.8	1.4	7.1	6.9
Pericytes	0.7	1	0.2	0.2	0.5	0.5	0.9	0.6	0.5	0.6	1	0.3
VSM	0.3	0.4	0.2	0.4	0.5	0.4	0	0.3	0.1	0.4	0.8	0.6
