## Supplementary material for "Single Cell Transcriptome of Stress Vulnerability Network in mouse Prefrontal Cortex": Table S6

### Sheet: Glutamatergic_high_GSEA_mito
	NAME	GS<br> follow link to MSigDB	GS DETAILS	SIZE	ES	NES	NOM p-val	FDR q-val	FWER p-val	RANK AT MAX	LEADING EDGE
1	MITOCHONDRIAL RIBOSOME	MITOCHONDRIAL RIBOSOME	Details ...	55	0.708007	2.06368	0	0.00147	0	857	tags=75%, list=20%, signal=92%
2	TRANSLATION	TRANSLATION	Details ...	63	0.683484	2.05578	0	0.00147	0	857	tags=70%, list=20%, signal=86%
3	OXPHOS	OXPHOS	Details ...	102	0.791798	2.03629	0	0.00147	0	489	tags=73%, list=12%, signal=80%
4	OXPHOS SUBUNITS	OXPHOS SUBUNITS	Details ...	78	0.858139	2.02671	0	0.00147	0	489	tags=88%, list=12%, signal=98%
5	METABOLISM	METABOLISM	Details ...	120	0.580017	2.0227	0	0.00147	0	678	tags=43%, list=16%, signal=50%
6	METALS AND COFACTORS	METALS AND COFACTORS	Details ...	36	0.722076	2.02112	0	0.00147	0	567	tags=56%, list=13%, signal=64%
7	MITOCHONDRIAL CENTRAL DOGMA	MITOCHONDRIAL CENTRAL DOGMA	Details ...	68	0.662422	2.01467	0	0.00147	0	857	tags=68%, list=20%, signal=84%
8	COMPLEX I	COMPLEX I	Details ...	44	0.793047	1.98652	0	0.00147	0	713	tags=82%, list=17%, signal=97%
9	CI SUBUNITS	CI SUBUNITS	Details ...	37	0.840658	1.97936	0	0.00147	0	489	tags=86%, list=12%, signal=97%
10	COMPLEX IV	COMPLEX IV	Details ...	22	0.804804	1.88412	0	0.00147	0.009	773	tags=91%, list=18%, signal=111%
11	OXPHOS ASSEMBLY FACTORS	OXPHOS ASSEMBLY FACTORS	Details ...	25	0.657033	1.83886	0	0.00276829	0.016	1032	tags=68%, list=24%, signal=89%
12	PROTEIN IMPORT AND SORTING	PROTEIN IMPORT AND SORTING	Details ...	27	0.649779	1.81323	0	0.00281446	0.017	793	tags=59%, list=19%, signal=72%
13	FE-S-CONTAINING PROTEINS	FE-S-CONTAINING PROTEINS	Details ...	16	0.744971	1.78345	0.0020284	0.00441233	0.031	564	tags=69%, list=13%, signal=79%
14	PROTEIN IMPORT, SORTING AND HOMEOSTASIS	PROTEIN IMPORT, SORTING AND HOMEOSTASIS	Details ...	36	0.605933	1.76416	0	0.00529715	0.035	793	tags=56%, list=19%, signal=68%
15	CV SUBUNITS	CV SUBUNITS	Details ...	16	0.830331	1.71693	0.00404858	0.00939136	0.053	247	tags=75%, list=6%, signal=79%
16	COMPLEX V	COMPLEX V	Details ...	18	0.792245	1.68987	0.010142	0.0128482	0.07	247	tags=67%, list=6%, signal=71%
17	DETOXIFICATION	DETOXIFICATION	Details ...	15	0.621067	1.66949	0.0165289	0.0156586	0.085	1106	tags=60%, list=26%, signal=81%
18	TCA CYCLE	TCA CYCLE		15	0.64713	1.64454	0.0197628	0.0168121	0.11	498	tags=40%, list=12%, signal=45%
19	CARBOHYDRATE METABOLISM	CARBOHYDRATE METABOLISM	Details ...	32	0.531755	1.65803	0.0234834	0.0169863	0.097	1196	tags=50%, list=28%, signal=69%
20	LIPID METABOLISM	LIPID METABOLISM	Details ...	24	0.55684	1.64969	0.020202	0.017487	0.105	912	tags=58%, list=22%, signal=74%
21	SMALL MOLECULE TRANSPORT	SMALL MOLECULE TRANSPORT	Details ...	26	0.546095	1.6458	0.02	0.0175974	0.109	551	tags=35%, list=13%, signal=40%
22	PROTEIN HOMEOSTASIS	PROTEIN HOMEOSTASIS		15	0.563029	1.50885	0.0536779	0.0458744	0.212	970	tags=53%, list=23%, signal=69%

### Sheet: GABAergic_high_GSEA_mito
	NAME	GS<br> follow link to MSigDB	GS DETAILS	SIZE	ES	NES	NOM p-val	FDR q-val	FWER p-val	RANK AT MAX	LEADING EDGE
1	MITOCHONDRIAL CENTRAL DOGMA	MITOCHONDRIAL CENTRAL DOGMA	Details ...	49	0.720564	2.12055	0	0.000346021	0	634	tags=80%, list=21%, signal=100%
2	TRANSLATION	TRANSLATION	Details ...	47	0.721957	2.10757	0	0.000346021	0	634	tags=81%, list=21%, signal=101%
3	MITOCHONDRIAL RIBOSOME	MITOCHONDRIAL RIBOSOME	Details ...	42	0.736523	2.09701	0	0.000346021	0	634	tags=86%, list=21%, signal=107%
4	CI SUBUNITS	CI SUBUNITS	Details ...	37	0.892524	2.04854	0	0.000346021	0	260	tags=92%, list=9%, signal=99%
5	OXPHOS SUBUNITS	OXPHOS SUBUNITS	Details ...	79	0.884671	2.0147	0	0.000346021	0	260	tags=89%, list=9%, signal=95%
6	OXPHOS	OXPHOS	Details ...	94	0.83165	1.99664	0	0.000346021	0	460	tags=89%, list=15%, signal=102%
7	COMPLEX I	COMPLEX I	Details ...	41	0.842415	1.9858	0	0.000346021	0	260	tags=83%, list=9%, signal=90%
8	METABOLISM	METABOLISM	Details ...	90	0.647803	1.96171	0	0.000346021	0	888	tags=76%, list=30%, signal=105%
9	PROTEIN IMPORT AND SORTING	PROTEIN IMPORT AND SORTING	Details ...	25	0.69628	1.91815	0	0.000346021	0	844	tags=88%, list=28%, signal=122%
10	PROTEIN IMPORT, SORTING AND HOMEOSTASIS	PROTEIN IMPORT, SORTING AND HOMEOSTASIS	Details ...	34	0.656555	1.90744	0	0.000346021	0.003	852	tags=82%, list=29%, signal=114%
11	OXPHOS ASSEMBLY FACTORS	OXPHOS ASSEMBLY FACTORS	Details ...	16	0.763997	1.88671	0	0.000629129	0.006	697	tags=94%, list=23%, signal=122%
12	METALS AND COFACTORS	METALS AND COFACTORS	Details ...	30	0.709025	1.8107	0.00570342	0.00346852	0.023	850	tags=90%, list=29%, signal=125%
13	SMALL MOLECULE TRANSPORT	SMALL MOLECULE TRANSPORT	Details ...	17	0.70116	1.73962	0.013834	0.00628472	0.043	486	tags=59%, list=16%, signal=70%
14	FE-S-CONTAINING PROTEINS	FE-S-CONTAINING PROTEINS	Details ...	17	0.725566	1.7499	0.00394477	0.00643715	0.041	692	tags=82%, list=23%, signal=107%
15	CV SUBUNITS	CV SUBUNITS	Details ...	16	0.868024	1.74374	0.0019685	0.00646936	0.042	116	tags=81%, list=4%, signal=84%
16	COMPLEX V	COMPLEX V	Details ...	17	0.841633	1.729	0.0019305	0.00660422	0.047	314	tags=88%, list=11%, signal=98%
17	COMPLEX IV	COMPLEX IV	Details ...	19	0.825889	1.75586	0.00396825	0.00666614	0.04	460	tags=95%, list=15%, signal=111%
18	CARBOHYDRATE METABOLISM	CARBOHYDRATE METABOLISM	Details ...	24	0.659029	1.71042	0.0136986	0.00784873	0.052	817	tags=71%, list=28%, signal=97%
19	LIPID METABOLISM	LIPID METABOLISM	Details ...	17	0.617306	1.7065	0.0139165	0.00798776	0.054	537	tags=47%, list=18%, signal=57%
20	MITOCHONDRIAL DYNAMICS AND SURVEILLANCE	MITOCHONDRIAL DYNAMICS AND SURVEILLANCE	Details ...	36	0.526481	1.64241	0.0181087	0.0163172	0.092	845	tags=53%, list=28%, signal=73%
21	PROTEIN HOMEOSTASIS	PROTEIN HOMEOSTASIS		15	0.585656	1.54087	0.0406654	0.0363544	0.179	852	tags=73%, list=29%, signal=102%

### Sheet: Microglia_high_GSEA_mito
	NAME	GS<br> follow link to MSigDB	GS DETAILS	SIZE	ES	NES	NOM p-val	FDR q-val	FWER p-val	RANK AT MAX	LEADING EDGE	V12	#NAME?
1	OXPHOS	OXPHOS	Details ...	81	0.641519	2.03939	0.00201207	0.00225734	0.001	578	tags=79%, list=31%, signal=110%	NA	2.6464
2	OXPHOS SUBUNITS	OXPHOS SUBUNITS	Details ...	74	0.629821	1.98267	0.002	0.00294708	0.002	578	tags=77%, list=31%, signal=108%	NA	2.53061
3	CI SUBUNITS	CI SUBUNITS	Details ...	34	0.625183	1.85259	0.00601202	0.00676887	0.012	656	tags=91%, list=36%, signal=139%	NA	2.16948
4	COMPLEX I	COMPLEX I	Details ...	34	0.625183	1.85259	0.00601202	0.00902517	0.012	656	tags=91%, list=36%, signal=139%	NA	2.04454
5	CV SUBUNITS	CV SUBUNITS	Details ...	16	0.635288	1.63538	0.03	0.0262069	0.067	245	tags=44%, list=13%, signal=50%	NA	1.58158
6	COMPLEX V	COMPLEX V	Details ...	16	0.635288	1.63538	0.03	0.0305747	0.067	245	tags=44%, list=13%, signal=50%	NA	1.51464
7	COMPLEX IV	COMPLEX IV	Details ...	16	0.669898	1.63751	0.0316832	0.0359673	0.066	559	tags=88%, list=30%, signal=124%	NA	1.44409
8	MITOCHONDRIAL DYNAMICS AND SURVEILLANCE	MITOCHONDRIAL DYNAMICS AND SURVEILLANCE	Details ...	21	0.520432	1.54318	0.0283401	0.0462551	0.122	541	tags=62%, list=29%, signal=87%	NA	1.33484

### Sheet: Astrocytes_high_GSEA_mito
	NAME	GS<br> follow link to MSigDB	GS DETAILS	SIZE	ES	NES	NOM p-val	FDR q-val	FWER p-val	RANK AT MAX	LEADING EDGE	V12	#NAME?
1	OXPHOS	OXPHOS	Details ...	98	0.705661	2.2638	0	0.000433231	0	667	tags=74%, list=20%, signal=91%	NA	3.36328
2	OXPHOS SUBUNITS	OXPHOS SUBUNITS	Details ...	79	0.738	2.25125	0	0.000433231	0	623	tags=78%, list=19%, signal=94%	NA	3.36328
3	COMPLEX I	COMPLEX I	Details ...	40	0.691905	2.11073	0	0.000433231	0.002	745	tags=78%, list=23%, signal=99%	NA	3.36328
4	CI SUBUNITS	CI SUBUNITS	Details ...	37	0.711268	2.13164	0	0.000541539	0.002	745	tags=81%, list=23%, signal=104%	NA	3.26637
5	METABOLISM	METABOLISM	Details ...	146	0.553939	2.13313	0	0.000722052	0.002	1043	tags=65%, list=32%, signal=91%	NA	3.14143
6	METALS AND COFACTORS	METALS AND COFACTORS	Details ...	37	0.621038	2.00109	0	0.00205742	0.006	1144	tags=86%, list=35%, signal=131%	NA	2.68668
7	MITOCHONDRIAL RIBOSOME	MITOCHONDRIAL RIBOSOME	Details ...	43	0.557446	1.92377	0	0.0027883	0.015	947	tags=65%, list=29%, signal=90%	NA	2.55466
8	COMPLEX V	COMPLEX V	Details ...	17	0.765448	1.92443	0.00198807	0.00313684	0.015	573	tags=82%, list=17%, signal=99%	NA	2.50351
9	COMPLEX IV	COMPLEX IV	Details ...	21	0.720067	1.93634	0	0.0032755	0.013	667	tags=81%, list=20%, signal=101%	NA	2.48472
10	DETOXIFICATION	DETOXIFICATION	Details ...	21	0.658495	1.90871	0.00202429	0.00347418	0.021	618	tags=57%, list=19%, signal=70%	NA	2.45915
11	CV SUBUNITS	CV SUBUNITS	Details ...	16	0.760448	1.88383	0.0040404	0.00384281	0.025	573	tags=81%, list=17%, signal=98%	NA	2.41535
12	ROS AND GLUTATHIONE METABOLISM	ROS AND GLUTATHIONE METABOLISM	Details ...	15	0.689152	1.88594	0.00195695	0.00409949	0.025	603	tags=60%, list=18%, signal=73%	NA	2.38727
13	TRANSLATION	TRANSLATION	Details ...	50	0.514265	1.816	0.00192308	0.00484752	0.037	947	tags=64%, list=29%, signal=88%	NA	2.31448
14	SMALL MOLECULE TRANSPORT	SMALL MOLECULE TRANSPORT	Details ...	22	0.584936	1.80271	0.00609756	0.00494831	0.041	795	tags=55%, list=24%, signal=71%	NA	2.30554
15	MITOCHONDRIAL CENTRAL DOGMA	MITOCHONDRIAL CENTRAL DOGMA	Details ...	55	0.50709	1.82868	0	0.0051781	0.035	1114	tags=71%, list=34%, signal=105%	NA	2.28583
16	AMINO ACID METABOLISM	AMINO ACID METABOLISM	Details ...	26	0.592327	1.81902	0.0018797	0.00519378	0.037	795	tags=58%, list=24%, signal=75%	NA	2.28452
17	CARBOHYDRATE METABOLISM	CARBOHYDRATE METABOLISM	Details ...	31	0.549812	1.77901	0	0.00543642	0.05	914	tags=45%, list=28%, signal=62%	NA	2.26469
18	OXPHOS ASSEMBLY FACTORS	OXPHOS ASSEMBLY FACTORS	Details ...	20	0.610101	1.77912	0.00396825	0.00575621	0.05	1122	tags=90%, list=34%, signal=136%	NA	2.23986
19	PROTEIN IMPORT, SORTING AND HOMEOSTASIS	PROTEIN IMPORT, SORTING AND HOMEOSTASIS	Details ...	32	0.538217	1.76555	0.0172084	0.00616714	0.061	999	tags=63%, list=30%, signal=89%	NA	2.20992
20	NUCLEOTIDE METABOLISM	NUCLEOTIDE METABOLISM	Details ...	16	0.638138	1.76564	0.00775194	0.00649173	0.061	850	tags=75%, list=26%, signal=101%	NA	2.18764
21	FE-S-CONTAINING PROTEINS	FE-S-CONTAINING PROTEINS		18	0.585247	1.71157	0.0214844	0.00987403	0.095	1144	tags=78%, list=35%, signal=118%	NA	2.00551
22	LIPID METABOLISM	LIPID METABOLISM		45	0.505464	1.69021	0.0117188	0.0112039	0.109	957	tags=64%, list=29%, signal=90%	NA	1.95063
23	MITOCHONDRIAL DYNAMICS AND SURVEILLANCE	MITOCHONDRIAL DYNAMICS AND SURVEILLANCE		36	0.47051	1.61099	0.0138889	0.0218328	0.182	1013	tags=50%, list=31%, signal=71%	NA	1.66089
24	PROTEIN IMPORT AND SORTING	PROTEIN IMPORT AND SORTING		22	0.536187	1.60085	0.0350877	0.0227582	0.193	999	tags=64%, list=30%, signal=91%	NA	1.64286
25	FATTY ACID OXIDATION	FATTY ACID OXIDATION		18	0.578001	1.5647	0.064	0.028323	0.224	897	tags=67%, list=27%, signal=91%	NA	1.54786
26	PROTEIN HOMEOSTASIS	PROTEIN HOMEOSTASIS		15	0.545009	1.53824	0.0509434	0.0324533	0.257	915	tags=60%, list=28%, signal=83%	NA	1.48874
27	TCA CYCLE	TCA CYCLE		16	0.53558	1.48821	0.0621469	0.0425337	0.318	914	tags=44%, list=28%, signal=60%	NA	1.37127

### Sheet: Mature_Oligo_high_GSEA_mito
	NAME	GS<br> follow link to MSigDB	GS DETAILS	SIZE	ES	NES	NOM p-val	FDR q-val	FWER p-val	RANK AT MAX	LEADING EDGE	V12	#NAME?
1	METABOLISM	METABOLISM	Details ...	65	0.602993	2.23672	0	0.000583567	0	471	tags=55%, list=23%, signal=70%	NA	3.23391
2	OXPHOS	OXPHOS	Details ...	84	0.63133	2.09077	0	0.000583567	0	647	tags=76%, list=32%, signal=107%	NA	3.23391
3	PROTEIN IMPORT, SORTING AND HOMEOSTASIS	PROTEIN IMPORT, SORTING AND HOMEOSTASIS	Details ...	17	0.700437	2.02825	0	0.000583567	0.001	342	tags=65%, list=17%, signal=77%	NA	3.23391
4	METALS AND COFACTORS	METALS AND COFACTORS	Details ...	21	0.668017	1.96256	0	0.000587735	0.003	590	tags=81%, list=29%, signal=113%	NA	3.23082
5	OXPHOS SUBUNITS	OXPHOS SUBUNITS	Details ...	75	0.621121	1.987	0	0.000685691	0.003	647	tags=75%, list=32%, signal=106%	NA	3.16387
6	CI SUBUNITS	CI SUBUNITS	Details ...	35	0.65822	1.99118	0	0.000822829	0.003	513	tags=69%, list=25%, signal=90%	NA	3.08469
7	COMPLEX I	COMPLEX I	Details ...	35	0.65822	1.99118	0	0.00102854	0.003	513	tags=69%, list=25%, signal=90%	NA	2.98778
8	MITOCHONDRIAL RIBOSOME	MITOCHONDRIAL RIBOSOME	Details ...	17	0.656544	1.82967	0.00385356	0.0051603	0.017	517	tags=71%, list=26%, signal=94%	NA	2.28733
9	COMPLEX IV	COMPLEX IV	Details ...	18	0.675266	1.79229	0.00623701	0.00622273	0.031	408	tags=61%, list=20%, signal=76%	NA	2.20602
10	LIPID METABOLISM	LIPID METABOLISM	Details ...	18	0.635008	1.79832	0.00185529	0.00665442	0.029	428	tags=50%, list=21%, signal=63%	NA	2.17689
11	MITOCHONDRIAL CENTRAL DOGMA	MITOCHONDRIAL CENTRAL DOGMA	Details ...	23	0.561633	1.73259	0.00378788	0.0107498	0.052	439	tags=57%, list=22%, signal=71%	NA	1.9686
12	TRANSLATION	TRANSLATION	Details ...	20	0.57231	1.6868	0.0153551	0.0163286	0.083	439	tags=60%, list=22%, signal=76%	NA	1.78705
13	MITOCHONDRIAL DYNAMICS AND SURVEILLANCE	MITOCHONDRIAL DYNAMICS AND SURVEILLANCE	Details ...	24	0.492007	1.58361	0.0256917	0.0300006	0.13	152	tags=21%, list=8%, signal=22%	NA	1.52287
14	CV SUBUNITS	CV SUBUNITS	Details ...	16	0.595979	1.56101	0.0470348	0.030094	0.142	700	tags=81%, list=35%, signal=123%	NA	1.52152
15	COMPLEX V	COMPLEX V	Details ...	16	0.595979	1.56101	0.0470348	0.0322436	0.142	700	tags=81%, list=35%, signal=123%	NA	1.49156
