## Supplementary material for "Single Cell Transcriptome of Stress Vulnerability Network in mouse Prefrontal Cortex": Table S19

### Sheet: Glutamatergic
Module	Turquoise	Blue	Brown	Yellow	Green	Red	Black	Pink	Magenta	Purple	GreenYellow	Tan	Salmon	Cyan	Midnightblue	LightCyan	Grey60	LightGreen	LightYellow	Coral	Sienna	Gold	Peru	Wheat	Chocolate	Seashell	Khaki	Bisque	Forestgreen	Navy	Grey
Overlap with DEGs	880	57	129	43	13	3	4	32	2	9	3	2	2	6	4	4	3	0	0	3	5	2	2	1	0	0	0	0	2	1	56
Gene Short Name	0610012G03Rik	2900097C17Rik	AI593442	Adk	Cops5	Idi1	Cep70	A330023F24Rik	Hdgf	Ajap1	Nefh	Gabra1	Pi4ka	Ahi1	Arap2	Hdac11	Ddhd2			Hopx	Dixdc1	Marcks	Grip1	Lars2					Cntnap2	Cend1	A830036E02Rik
	1110065P20Rik	Adcy9	Adap1	Aplp1	Dnajc1	Rnd3	Enpp2	Armcx5	Rpn2	Camk2b	Rcn2	Zfyve9	Ube2i	Kcnk1	Hrh3	Kcnn2	Deptor			Ppp1cc	Kif5b	Smarca1	Rpl7						Nsg2		Abi3bp
	1500011B03Rik	Agrn	Anks1b	Baz2b	Golga3	Trnt1	Mrfap1	Atf3		Lzts1	Rit2			Myl12b	Ppid	Plekhg5	Slc38a2			Txnrd1	Ptpn11										Acin1
	1810037I17Rik	Atp5g1	Apba2	Btbd10	H2-D1		Rb1cc1	Atg12		Mgll				Pgap1	Ube2r2	Xist					Sh3glb1										Actr3b
	2010204K13Rik	Bmyc	Arglu1	Cacng3	Hspa9			Cdkn1a		Mrpl18				Ppp2r5a							Zfp664										Akap5
	4930402H24Rik	Btg3	Arl8a	Calm2	Naa20			Chordc1		Phyhip				Prps1																	Ankhd1
	4932438A13Rik	Cbx1	Arpp19	Chst1	Nnat			Cirbp		Rbfox3																					Ankrd10
	A230006K03Rik	Cdc42bpb	Atp2b1	Ctxn1	Nop58			Crem		Sgsm2																					Anp32a
	Aarsd1	Cdkn2d	Atp2b2	Dbpht2	Pkib			Cyp51		Usp2																					Ap1s2
	Aasdhppt	Chchd2	Atp6v1g2	Dlgap4	Rps14			Egr2																							Cacnb1
	Abcf1	Cpne8	Baiap2	Fez1	Srrm3			Egr3																							Cacybp
	Abhd8	Eif4a1	Basp1	Gabarapl1	Wls			Egr4																							Camkk1
	Acap2	Erh	Bcr	Gfap	Zfp644			Fam32a																							Casc3
	Acbd3	Fth1	Calm3	Gnaz				Fosl2																							Chst2
	Acbd6	Gon4l	Car10	Igfbp5				Homer1																							Dbn1
	Acot13	Gstp1	Chd4	Kctd13				Hsp90b1																							Dpysl2
	Actl6b	Hecw1	Chd5	Lmo4				Hspa1b																							Eef2
	Actr3	Hmgb1	Ckb	Lynx1				Hspa5																							Eif3e
	Add1	Hnrnpa1	Cnih3	Mbp				Hsph1																							Esf1
	Add3	Hnrnph3	Cnrip1	Ncs1				Klf4																							Extl2
	Adora1	Ids	Cntnap4	Ndrg1				Nfkbia																							Gabarapl2
	Adss	Kcna6	Comt	Neurl1a				Nr4a3																							Ggnbp2
	Aff4	Kif1b	Crmp1	Neurod1				Omg																							Gtf2a2
	Agpat4	Krt12	Dek	Nfasc				Peli1																							Hnrnph1
	Agtpbp1	Map3k4	Dgkb	Paip2				Per1																							Hrk
	Ahcyl1	Med10	Dlgap3	Pcna				Pim3																							Ier3ip1
	Ahsa1	Naca	Dnm1	Per3				Sec61a1																							Ighm
	AI413582	Nap1l1	Dpp10	Pik3ip1				Srsf7																							Islr2
	AI504432	Ndufab1	Efhd2	Ptma				Tra2a																							Itm2a
	Aig1	Nefm	Elavl4	Ptprn				Tsc22d1																							Kdelr1
	Aip	Pcbp2	Elmo1	Purb				Xbp1																							Mafg
	Ak5	Ppia	Fhod3	Qdpr				Zdbf2																							Mical3
	Akap11	Rap2b	Fnbp1l	Qk																											Mphosph8
	Akirin2	Rexo1	Foxg1	Rcan2																											Nrd1
	Akt3	Rpl10	Foxp1	Sept5																											Paip2b
	Aldoa	Rpl17	Gabra4	Smad7																											Pcdh15
	Ankrd46	Rpl23a	Garnl3	Tarsl2																											Pigp
	Ap2s1	Rpl38	Gfra2	Tmeff2																											Psmc6
	Apc	Rpl5	Gnas	Tox																											Ptn
	Appbp2	Rps12	Grik2	Ubxn4																											Sdhd
	Ar	Rps28	Grm3	Unc5a																											Slc25a4
	Arf1	Serf2	Grm8	Vmp1																											Smg6
	Arhgap17	Slc7a4	Gsg1l	Wscd1																											Snx14
	Arhgap26	Smarca4	Habp4																												Srsf2
	Arhgap5	Snrnp48	Hexb																												Sub1
	Arhgdia	Snrpf	Hivep1																												Taf1d
	Arhgef7	Snw1	Hs3st2																												Thrap3
	Arl3	Srsf3	Ina																												Tpm3
	Arl6ip1	Stk38	Inhba																												Tsix
	Arl8b	Timm23	Kcnh7																												Ublcp1
	Armc1	Tm4sf1	Kcnj4																												Wwc1
	Arpc3	Tmem181a	Kcnj9																												Ypel5
	Arpc5	Tuba1a	Ktn1																												Ywhaq
	Arpc5l	Tubb2a	Lancl2																												Yy1
	Arrb1	Uba52	Ldb2																												Zfp329
	Asap2	Ubb	Lmo7																												Zrsr2
	Ascc3	Ube2h	Lpl
	Ash1l		Man1a
	Asns		Mapk8ip1
	Atad1		Mettl9
	Atl1		Mical2
	Atox1		Mllt11
	Atp1b2		Mpped1
	Atp2a2		Mprip
	Atp2b3		Myh10
	Atp5d		Myo18a
	Atp5g3		Nars
	Atp5j		Ncoa7
	Atp5k		Ndn
	Atp6v0b		Ndrg4
	Atp6v1a		Ndst3
	Atp6v1b2		Neurod2
	Atp6v1f		Nicn1
	Atp8a2		Nr2f1
	Atpif1		Nxph1
	Atrx		Osbpl8
	Atxn2		Pak7
	Atxn7l3b		Pcp4
	B230118H07Rik		Pcp4l1
	B230216N24Rik		Pcsk1
	B930095G15Rik		Pde4b
	Baz1b		Pdp1
	BC005537		Pdzrn4
	Becn1		Pid1
	Bex1		Pitpna
	Bex2		Pmepa1
	Bloc1s2		Pou3f3
	Bmpr2		Ppp1r14c
	Bod1l		Ppp1r1b
	Brd1		Ppp1r7
	Brd2		Ppp1r9a
	Brsk2		Ppp2r2b
	Btbd3		Ppp3ca
	Bzw1		Prkar1b
	C1qa		Prpf38b
	C1qb		Prss12
	C1qc		Rap1gap
	Cabp1		Rhob
	Cacna2d1		Rprm
	Cacnb3		Rspo3
	Cacng2		Scaper
	Cadm1		Serpine2
	Calm1		Serpini1
	Camk1d		Slc25a5
	Camta1		Slc30a3
	Caprin1		Slc4a8
	Casc4		Slitrk1
	Cbx5		Spock3
	Ccdc124		St3gal5
	Ccdc32		Stmn2
	Ccdc85b		Stx1a
	Ccnh		Syngr1
	Ccpg1		Tac1
	Cct7		Tagln3
	Cd63		Tceal1
	Cd81		Tecr
	Cdc37l1		Tesc
	Cdc40		Thsd7a
	Cdc42bpa		Thy1
	Cdc42se2		Tln2
	Cdipt		Ttc7b
	Cdk12		Tubb4b
	Cdk14		Tubb5
	Cdk5r1		Tyro3
	Cdk9		Ube2ql1
	Cdkl5		Vsnl1
	Cdkn1c		Ybx1
	Cdv3		Zfp260
	Cebpz		Zwint
	Celf1
	Celf2
	Celf4
	Cenpv
	Cfdp1
	Cggbp1
	Chchd10
	Chchd6
	Chd2
	Chd3
	Chd8
	Chd9
	Chgb
	Chuk
	Cisd1
	Clip3
	Clmn
	Clock
	Clstn2
	Cltb
	Cnih2
	Cnksr2
	Cnot10
	Cnot3
	Cntn4
	Cntnap5a
	Cobl
	Col23a1
	Cope
	Cops7a
	Coro1a
	Cox17
	Cox5b
	Cox7a2
	Cox7c
	Cox8a
	Cpeb4
	Cpsf2
	Crebzf
	Crim1
	Crocc
	Csde1
	Csmd2
	Csnk1a1
	Csnk1e
	Csnk2a1
	Cspg5
	Csrnp3
	Csrp2
	Cst3
	Ctla2a
	Ctnnbip1
	Ctsd
	Cuedc2
	Cul1
	Cul3
	Cuta
	Cyc1
	Cygb
	D10Wsu102e
	D8Ertd738e
	Dcaf7
	Dcaf8
	Dctn3
	Dctn4
	Ddx3x
	Ddx46
	Ddx5
	Ddx50
	Ddx6
	Denr
	Dgkg
	Dgkz
	Dhx36
	Dio3
	Dip2c
	Dlgap1
	Dmxl1
	Dmxl2
	Dnaja1
	Dnaja2
	Dnajc21
	Dnajc3
	Dnm1l
	Dock4
	Dok6
	Dph3
	Dpm1
	Dpm3
	Dsel
	Dst
	Dusp5
	Dusp8
	Dync1h1
	Dync1li1
	Dync1li2
	Dynll1
	Dynll2
	Dynlrb1
	Dyrk2
	Echdc2
	Edf1
	Eef1g
	Eid2
	Eif2s3y
	Eif3i
	Eif3m
	Eif4a2
	Eif4b
	Eif4g2
	Elavl2
	Elavl3
	Elfn2
	Elof1
	Enc1
	Eno2
	Entpd6
	Epc2
	Epdr1
	Epha4
	Epm2aip1
	Epn2
	Ergic2
	Erp29
	Exoc6b
	Fam13b
	Fam155a
	Fam171a2
	Fam171b
	Far1
	Fbll1
	Fbxl15
	Fbxw7
	Fdps
	Fgf12
	Fgf13
	Fgfr1op2
	Fis1
	Fkbp1b
	Fkbp2
	Fkbp3
	Fkbp4
	Flot1
	Flt1
	Fmn2
	Fmnl1
	Fstl5
	Ftl1
	Fubp1
	Fundc2
	Fxyd1
	Fyco1
	Fyttd1
	G3bp2
	Gabbr1
	Gabbr2
	Gabrb1
	Gabrb3
	Gabrg2
	Gadd45a
	Gadd45gip1
	Galnt9
	Gda
	Gdap1
	Gdi2
	Gfra4
	Glrx3
	Glrx5
	Gm10115
	Gm13889
	Gm17018
	Gnai1
	Gnaq
	Gng5
	Gpd2
	Gpm6a
	Gpm6b
	Gpr22
	Gpr26
	Gpx1
	Grcc10
	Gria2
	Gria3
	Gria4
	Grik5
	Grin1
	Grina
	Grp
	Grpel1
	Gsk3a
	Gsk3b
	Gspt1
	Gsta4
	Gtf2h5
	Gtpbp4
	Guk1
	H1fx
	H2-T23
	Hagh
	Hars
	Hecw2
	Herc1
	Hes1
	Higd1a
	Hint1
	Hist3h2ba
	Hjurp
	Hnrnph2
	Hnrnpk
	Hnrnpu
	Hnrnpul2
	Hpcal4
	Hs2st1
	Hspa2
	Hspa4
	Hspe1
	Htra1
	Id2
	Idh3b
	Idh3g
	Ift20
	Igfbp6
	Il1rapl1
	Ildr2
	Ilf3
	Ip6k1
	Itfg1
	Itm2b
	Jph4
	Kalrn
	Kcnb1
	Kcnb2
	Kcnd3
	Kcnh5
	Kcnip3
	Kcnj3
	Kcnj6
	Kcnma1
	Kcnq2
	Kcnq3
	Kcnq5
	Kdm5a
	Kidins220
	Kif21a
	Kif2a
	Kifap3
	Kitl
	Klf13
	Klf9
	Klhl11
	Klhl2
	Klhl3
	Kpna1
	Kpna3
	Kpna4
	Lamtor2
	Lars
	Lcorl
	Ldhb
	Lgmn
	Lix1
	Llph
	Lmbrd1
	Lpgat1
	Lrfn5
	Lrpap1
	Lrrc45
	Lrrc4c
	Lrrc7
	Lrrfip1
	Lrrtm4
	Lsm12
	Luc7l
	Luzp1
	Ly6e
	Ly6h
	Lysmd2
	Macf1
	Madd
	Mafg
	Magee1
	Magi2
	Magoh
	Mal2
	Manf
	Map1lc3a
	Map2k1
	Map2k2
	Mapk8ip3
	Marc2*
	March7
	Marcksl1
	Mark3
	Mast3
	Matk
	Mdh1
	Mdh2
	Mdn1
	Meaf6
	Mecp2
	Med13l
	Med30
	Mef2c
	Megf9
	Mettl16
	Mical3
	Mif
	Mink1
	Mirg
	Mlec
	Mmp16
	Mob4
	Mras
	Mrpl11
	Mrpl12
	Mrpl21
	Mrpl34
	Mrpl43
	Mrps12
	Mrps18a
	Mrps21
	Mrps24
	Mrps34
	Mrps6
	Mt2
	Mtch2
	Mtpn
	Myef2
	Myl4
	Myl6
	Mysm1
	Myt1l
	Naa35
	Naa38
	Nap1l2
	Napb
	Nat14
	Nbeal1
	Ncam2
	Ncoa1
	Ncor2
	Ndfip1
	Ndufa1
	Ndufa10
	Ndufa11
	Ndufa3
	Ndufa6
	Ndufaf3
	Ndufb10
	Ndufb7
	Ndufb8
	Ndufb9
	Ndufc1
	Ndufs4
	Ndufs5
	Ndufs7
	Ndufs8
	Ndufv1
	Ndufv2
	Ndufv3
	Nedd8
	Negr1
	Neo1
	Nfe2l1
	Nfix
	Nipal3
	Nkiras1
	Nlgn1
	Nlk
	Nme1
	Nme2
	Nme7
	Nmt1
	Nmt2
	Nol4
	Nop10
	Nos1
	Nos1ap
	Npdc1
	Nptn
	Nptx1
	Nr3c1
	Nrbp1
	Nrip3
	Nrxn1
	Nrxn3
	Nsfl1c
	Nt5c3
	Ntng1
	Nub1
	Nufip2
	Oaz1
	Ogfod1
	Ogfrl1
	Olfm1
	Opa1
	Osbpl1a
	Osbpl6
	Ost4
	Ostc
	Ovol2
	Pacsin1
	Pafah1b1
	Pak3
	Palm
	Papola
	Park7
	Pbrm1
	Pcdh1
	Pcdh10
	Pcdh15
	Pcnp
	Pcsk1n
	Pcsk2
	Pdcd4
	Pdcd5
	Pde1a
	Pde4a
	Pdgfa
	Pdia3
	Pdia6
	Pdpk1
	Pdrg1
	Pfkl
	Pfn1
	Pgap1
	Pgm2l1
	Pgp
	Pgrmc2
	Phf3
	Phlda3
	Pigt
	Pin1
	Pip4k2b
	Pitpnm2
	Pja2
	Plcl2
	Plcxd3
	Pls3
	Plxna2
	Pmm1
	Pmvk
	Pnck
	Pnmal1
	Pnn
	Polb
	Polr2c
	Polr2h
	Polr2j
	Ppm1k
	Ppm1l
	Ppp1cb
	Ppp1r11
	Ppp1r12a
	Ppp2r5c
	Ppp3cb
	Ppp3r1
	Prdx5
	Prelid1
	Prkaca
	Prkag2
	Prkca
	Prnp
	Prpf19
	Prpf39
	Prpf4b
	Prrt3
	Psd3
	Psma5
	Psmb1
	Psmb6
	Psmc2
	Psmc4
	Psmc5
	Psmd12
	Psmd4
	Psmd8
	Pten
	Ptms
	Ptov1
	Ptp4a2
	Ptpre
	Ptprn2
	Puf60
	Purb
	Qk
	Qpct
	Rab10
	Rab12
	Rab14
	Rab15
	Rab24
	Rab26
	Rab33a
	Rab8b
	Rabep1
	Rac1
	Rala
	Ralgapa2
	Ralgps2
	Ramp3
	Rap1b
	Rapgef5
	Rasal2
	Rasl10a
	Rasl11b
	Rbfox2
	Rbm33
	Rbm39
	Rere
	Rexo2
	Rexo4
	Rgs10
	Rgs5
	Rgs7
	Rilpl1
	Rimbp2
	Rims1
	Rims2
	Rmnd5a
	Rnf150
	Rnf187
	Rnf214
	Rnf220
	Romo1
	Rora
	Rpl13a
	Rpl18
	Rpl19
	Rpl29
	Rpl32
	Rplp0
	Rplp1
	Rprml
	Rps15
	Rps20
	Rps23
	Rps24
	Rps25
	Rps26
	Rps9
	Rpsa
	Rsbn1
	Rsbn1l
	Rsl1d1
	Rtn3
	Rtn4
	Rtn4r
	S100a6
	S100b
	Safb
	Safb2
	Sbds
	Scand1
	Scn2b
	Scn7a
	Scoc
	Sdhb
	Sec11c
	Sec23a
	Sec61b
	Senp6
	Sept11
	Serinc1
	Serinc3
	Setd5
	Sez6l
	Sf3b1
	Sf3b5
	Sgip1
	Sgtb
	Sh3bgrl3
	Shank1
	Shank2
	Skp1a
	Slc1a3
	Slc25a22
	Slc2a3
	Slc35f1
	Slc39a6
	Slc4a10
	Slc7a8
	Slc9a3r2
	Slit1
	Slitrk4
	Sltm
	Smap1
	Smap2
	Smc1a
	Smg1
	Smg7
	Smyd2
	Snap91
	Snf8
	Snrnp27
	Snrnp70
	Snrpb
	Sntb2
	Snx3
	Son
	Sorbs2
	Sorl1
	Specc1
	Spire1
	Srgap3
	Srp19
	Srpk2
	Srrm2
	Srrm4
	Srrt
	Srsf1
	Srsf10
	Srsf11
	Srsf5
	Ssb
	Ssbp3
	St13
	Stip1
	Stk19
	Stmn3
	Stmn4
	Stub1
	Stx1b
	Stxbp1
	Stxbp5l
	Suclg1
	Sugt1
	Sumo3
	Surf1
	Synpr
	Syp
	Syt10
	Syt11
	Syt17
	Syt4
	Sytl2
	Taf10
	Taok1
	Tardbp
	Tbcb
	Tceal3
	Tcerg1
	Tcf4
	Tef
	Tet2
	Tfrc
	Thrb
	Tiam1
	Timm13
	Timm17a
	Tkt
	Tm9sf2
	Tmed9
	Tmem106b
	Tmem132b
	Tmem151a
	Tmem160
	Tmem191c
	Tmem205
	Tmod2
	Tmsb4x
	Tomm20
	Tomm34
	Tomm40
	Top1
	Tpd52l1
	Trak1
	Trappc10
	Trappc5
	Trhde
	Trim32
	Trim35
	Trim37
	Trim9
	Tro
	Trpc5
	Tspan13
	Tspan7
	Tspyl2
	Tspyl4
	Ttc14
	Ttc19
	Ttc3
	Ttc9b
	Tub
	Txnl4a
	Uba1
	Uba2
	Ube2b
	Ube2e3
	Ube2m
	Ube2q2
	Ube2s
	Ubr2
	Ubr3
	Ubr4
	Ubr5
	Uchl3
	Ucma
	Ulk2
	Unc80
	Upf2
	Uqcr11
	Uqcrc1
	Uqcrq
	Usp15
	Usp22
	Usp32
	Usp47
	Usp9x
	Utp3
	Vamp4
	Vbp1
	Vgf
	Vim
	Vldlr
	Vma21
	Vps13b
	Vps13c
	Vstm2a
	Vstm2b
	Wac
	Wbp11
	Wdfy3
	Wdr13
	Wipf2
	Wipf3
	Wsb1
	Ydjc
	Yeats4
	Yipf4
	Ykt6
	Ylpm1
	Ypel3
	Ythdc1
	Ywhae
	Zbtb38
	Zbtb7a
	Zc3h13
	Zeb1
	Zfand5
	Zfp106
	Zfp292
	Zfp326
	Zfp365
	Zfp428
	Zfp622
	Zfp664
	Zfp706
	Zranb1
	Zranb2

### Sheet: Astrocytes
Module	Turquoise	Blue	Brown	Yellow	Green	Red	Black	Pink	Magenta	Purple	GreenYellow	Tan	Salmon	Cyan	Midnightblue	LightCyan	Grey60	LightGreen	LightYellow	Coral	Sienna	Gold	Peru	Wheat	Chocolate	Seashell	Khaki	Bisque	Forestgreen	Navy	Grey
Overlap with DEGs	341	43	42	28	7	3	2	7	1	1	6	1	2	3	2	2	1	0	0	2	4	2	1	0	0	0	0	0	3	0	14
Gene Short Name	1810037I17Rik	Actg1	Adcy2	Atp1b3	Acsl6	Clu	Cpe	Clk1	Fut9	Cry2	Abhd3	Oat	Anp32e	6330403K07Rik	Gjb6	Slc6a6	Dennd1a			Hopx	Dazap2	Dzip1l	Rpl7						Itm2c		Cacybp
	4833420G17Rik	Apoe	Akt2	Atp6v0c	Col1a2	Idi1	Eef1a1	Gm3764			Ndrg2		Ivd	Hmgn1	Luc7l3	Xist				Rbm28	Kif5b	Marcks							Ncdn		Chst2
	9930021J03Rik	Atp5g2	Ap2m1	Calm2	Fzd2	Sox2		Hsp90b1			Rcn2			Ppp2r5a							Nacc2								Nsg2		Emp2
	Aak1	Atp5l	Apba2	Cd9	Lfng			Hspa5			Slc6a11										Sh3glb1										Gabarapl2
	Abat	Bmyc	Arglu1	Chmp5	Nnat			Kdm5b			Sparc																				Jmjd1c
	Abi2	Chchd2	Atp2b1	Cmtm5	Rps14			Mat2a			Tril																				Laptm4a
	Acsl3	Crlf3	Atp6v1e1	Csrp1	Rps2			Sat1																							Mtch1
	Agpat3	Eif1	Baalc	Dbi																											Ptn
	Aldoc	Evi5	Basp1	Dbndd2																											Rbm5
	Ank2	Fau	Calm3	Fabp5																											Rps15a
	Ankrd12	Fth1	Camk2g	Flrt1																											Rsrc2
	Aplp2	Glo1	Ckb	Gas5																											Sfxn5
	Appl2	Gm10076	Dbp	Gatm																											Slc25a4
	Arl1	Jmjd1c	Dnm1	Gfap																											Zcchc7
	Arl3	Mrps33	Foxg1	Got1
	Asrgl1	Naca	Fxyd6	Gprc5b
	Atox1	Ndufab1	Gap43	H3f3b
	Atp1a3	Nr1d1	Gnas	Igfbp5
	Atp1b1	Ppia	H3f3a	Lamp1
	Atp2a2	Rpl10a	Hsbp1	Lmo4
	Atp2b4	Rpl11	Id4	Lrp4
	Atp5e	Rpl21	Lingo1	Mlc1
	Atp5h	Rpl27	Mical2	Prdx1
	Atp6v1b2	Rpl27a	Mllt11	Prdx6
	Atxn7l3b	Rpl28	Ndrg4	Ptma
	Auts2	Rpl3	Pcp4	Scd1
	Azin1	Rpl35	Pde10a	Tmbim6
	BC005561	Rpl37	Pou3f3	Tprkb
	BC031181	Rpl38	Ppp1r9a
	Bcan	Rpl7a	Ppp3ca
	Bclaf1	Rpl9	Rab3a
	Bdp1	Rps13	Sncb
	Bex2	Rps16	Sqle
	Bnip3l	Rps27	Stmn1
	Bod1l	Rps27a	Stmn2
	Bptf	Rps28	Tle4
	Brd9	Rps8	Tnfrsf19
	Bsn	Scp2	Tspan5
	C4b	Sec61g	Tubb4b
	Cadm1	Serf2	Vsnl1
	Cadm4	Srsf3	Ybx1
	Casc4	Thoc7	Zwint
	Ccdc47	Tmsb10
	Ccdc50
	Cck
	Cd63
	Cdc37l1
	Celf1
	Celf2
	Chka
	Chn1
	Chpt1
	Clip3
	Clmn
	Cnpy2
	Cox5b
	Cox6c
	Cox7c
	Cox8a
	Cpeb4
	Crym
	Csnk1a1
	Csnk2a1
	Cspg5
	Cst3
	Cul1
	Cyc1
	D8Ertd738e
	Dab1
	Dclk1
	Dctn4
	Ddah1
	Ddhd1
	Ddx1
	Ddx17
	Ddx3x
	Ddx5
	Dgcr6
	Dhrs7
	Drap1
	Eef1a2
	Eef1b2
	Eef1d
	Enc1
	Enho
	Eno2
	Eps8
	Etnk1
	Ewsr1
	Fabp7
	Fads1
	Fam193a
	Fbxo2
	Fbxw7
	Fgfbp3
	Fgfr3
	Fis1
	Fkbp2
	Ftl1
	Fut9
	Fxyd1
	Gabra2
	Gclm
	Gda
	Glud1
	Glul
	Gnai2
	Gng5
	Gpatch8
	Gpm6b
	Gpx4
	Gria2
	Grin2b
	Grina
	Gsk3b
	Gstm1
	Gstm5
	H2afv
	Hist1h2bc
	Hlf
	Hp1bp3
	Hspa2
	Hspa8
	Hspd1
	Hspe1
	Id3
	Immt
	Itch
	Itgb8
	Itm2b
	Kalrn
	Kdm5a
	Klf13
	Klf9
	Krit1
	Ldhb
	Lgi1
	Ly6h
	Macf1
	Malat1
	Manf
	Map2k2
	Marc2*
	March7
	Mbnl1
	Mdga2
	Mdh2
	Mdm4
	Mef2c
	Meg3
	Mertk
	Mgst1
	Mrpl17
	Mrpl28
	Mrpl34
	Mrps14
	Mrps24
	Msi2
	Mt1
	Mt2
	Mt3
	Myo5a
	Myo9a
	Myt1l
	N4bp2l2
	Napb
	Ncan
	Ncoa1
	Ndufa13
	Ndufb11
	Ndufb5
	Ndufb9
	Ndufc2
	Nfib
	Nfix
	Nme2
	Nol7
	Npdc1
	Nr1d2
	Nrgn
	Nrp2
	Nrxn1
	Nsf
	Ntrk2
	Oaz1
	Olfm1
	Ost4
	Paqr7
	Park7
	Pbrm1
	Pcdh10
	Pcdh9
	Pclo
	Pdcd5
	Pde1a
	Pdia3
	Pdia4
	Pdia6
	Pfdn5
	Pgrmc2
	Phgdh
	Pik3r1
	Pink1
	Pkn2
	Por
	Ppib
	Prpf4b
	Prrc2c
	Psenen
	Psma4
	Psmb7
	Psph
	Ptpmt1
	Ptprz1
	Pygb
	R3hdm1
	Rab10
	Rab11fip2
	Rab18
	Rab21
	Rab2a
	Rala
	Rasa2
	Rbm25
	Rbp1
	Reep5
	Rgl1
	Rictor
	Romo1
	Rpl14
	Rpl18
	Rpl18a
	Rpl19
	Rpl22
	Rpl23
	Rpl24
	Rpl26
	Rpl30
	Rpl32
	Rpl34
	Rpl35a
	Rpl36
	Rpl37a
	Rpl39
	Rpl41
	Rpl8
	Rplp0
	Rplp1
	Rps10
	Rps11
	Rps18
	Rps19
	Rps20
	Rps21
	Rps23
	Rps24
	Rps26
	Rps29
	Rps3
	Rps4x
	Rps5
	Rps7
	Rps9
	Rpsa
	Rrs1
	Rsbn1l
	Rtn1
	Rwdd1
	S100a1
	S100a6
	Sar1b
	Sash1
	Sesn3
	Setd2
	Sh3gl2
	Slc17a7
	Slc1a2
	Slc1a3
	Slc38a1
	Slc39a12
	Slc3a2
	Snap25
	Snca
	Snhg11
	Snrnp70
	Snx3
	Sod2
	Son
	Sparcl1
	Spcs2
	Srek1
	Srp14
	Srrm1
	Srrm2
	Srsf11
	Ssr4
	Stag2
	Stmn3
	Stmn4
	Strbp
	Sumo2
	Syne1
	Syt1
	Tcf4
	Tef
	Thoc1
	Tia1
	Timm13
	Tm9sf3
	Tmcc1
	Tmed9
	Tmem100
	Tmem47
	Tmsb4x
	Tnik
	Tprgl
	Trim9
	Tspan3
	Tst
	Ttc14
	Ttc3
	Txn1
	Txndc17
	U2af1
	Uchl1
	Uqcr10
	Uqcr11
	Usp34
	Vegfb
	Vim
	Vps28
	Ypel3
	Ywhag
	Ywhah
	Ywhaz
	Zbtb38
	Zfand5
	Zfp292
	Zfp318
	Zfp445
	Zfp871

### Sheet: GABAergic
Module	Turquoise	Blue	Brown	Yellow	Green	Red	Black	Pink	Magenta	Purple	GreenYellow	Tan	Salmon	Cyan	Midnightblue	LightCyan	Grey60	LightGreen	LightYellow	Coral	Sienna	Gold	Peru	Wheat	Chocolate	Seashell	Khaki	Bisque	Forestgreen	Navy	Grey
Overlap with DEGs	245	16	27	16	1	3	0	6	0	2	5	1	1	1	0	1	0	2	0	1	1	1	0	0	0	0	0	0	0	4	13
Gene Short Name	AI504432	Atp5g1	Alcam	Cbln2	Naa20	Clu		Chordc1		Mrpl18	Ankrd34b	Cplx1	Ccnd2	Usp29		Xist		Maf		Ppp1cc	Rhoa	Marcks								Ank1	Acin1
	Ablim1	C530008M17Rik	Ckb	Fabp5		Dlx1		Cyp51		Nr4a2	Cerk							Oaz2												Cend1	Ap1s2
	Acyp2	Chchd2	Dpp10	Fez1		Pgam1		Hsp90b1			Fndc5																			Phyh	Cacybp
	Akap6	Cycs	Faim2	Got1				Hspa5			Kcnab3																			Pnkd	Dbn1
	Amph	Gm10076	Fam81a	Hivep3				Hsph1			Nefh																				Eef1e1
	Ank3	Ndufab1	Foxg1	Lmo4				Xbp1																							Eef2
	Aplp2	Pin4	Grik2	Lynx1																											Eif3e
	Araf	Ppia	Grin3a	Nudt4																											Ier3ip1
	Arhgef12	Rpl23a	Kcnip1	Paip2																											Ogdh
	Arl6ip1	Rpl27	Kctd8	Ptma																											Scg2
	Atl1	Rps12	Mgst3	Purb																											Sdhd
	Atp1a1	Rps13	Nap1l5	Rnf144b																											Slc25a4
	Atp1b1	Slc2a13	Nedd4l	Rnf7																											Ypel5
	Atp1b2	Snrpf	Nrxn2	Tmeff2
	Atp2b3	Ubb	Pcp4l1	Ubxn4
	Atp2b4	Ube2h	Pitpna	Vmp1
	Atp5c1		Plk2
	Atp5d		Rgs8
	Atp5g3		Rph3a
	Atp5h		Serpini1
	Atp5j		Slc25a5
	Atp5j2		Smarca2
	Atp5k		St8sia3
	Atp9a		Stmn2
	Atpif1		Sult4a1
	Atrx		Zfp260
	Atxn1		Zwint
	Atxn7l3b
	Auh
	BC005561
	BC031181
	Bag1
	Bcl11a
	Btbd3
	Cacna1b
	Cadm1
	Calm1
	Camk2a
	Casc4
	Cct7
	Cdh2
	Cdk14
	Celf1
	Celf2
	Chchd10
	Chl1
	Cmpk1
	Cnr1
	Cope
	Cops7a
	Cort
	Cox5a
	Cox5b
	Cox6b1
	Cox6c
	Cox7a2
	Cox7b
	Cox7c
	Cox8a
	Cplx2
	Cyc1
	Dctn3
	Ddx5
	Dmd
	Dnaja1
	Dnajc15
	Dusp3
	Dync1i2
	Dynll2
	Dynlt3
	Edf1
	Eif3k
	Enc1
	Eno1
	Eps8
	Fabp3
	Fam162a
	Fam171b
	Fgf12
	Fgfr1op2
	Fkbp2
	Flrt2
	Frmd4a
	Ftl1
	Glrx5
	Got2
	Gprasp2
	Gria3
	Grina
	Grm7
	Gsk3b
	Hint1
	Hivep3
	Hlf
	Hook1
	Hspd1
	Hspe1
	Kcnq3
	Kif2a
	Kif3a
	Kras
	Lamtor2
	Laptm4b
	Ldhb
	Lgals1
	Lgi1
	Lmbrd2
	Lrfn5
	Lsm4
	Luzp1
	Lysmd2
	Mageh1
	Man1a2
	Map1lc3a
	Marcksl1
	Mdh1
	Mdh2
	Meg3
	Mif
	Mocs2
	Mpp6
	Mrpl12
	Mrpl14
	Mrpl17
	Mrpl21
	Mrpl34
	Mrpl42
	Mrpl53
	Mrps12
	Mrps21
	Mt1
	Mtdh
	Myo9a
	Nap1l2
	Ndufa1
	Ndufa10
	Ndufa11
	Ndufa2
	Ndufa3
	Ndufa4
	Ndufa5
	Ndufa8
	Ndufb10
	Ndufb11
	Ndufb2
	Ndufb5
	Ndufb6
	Ndufb8
	Ndufb9
	Ndufc1
	Ndufs3
	Ndufs5
	Ndufs7
	Ndufv1
	Ndufv2
	Nebl
	Neto1
	Nkain3
	Nktr
	Nme1
	Nme2
	Nme7
	Npas1
	Nptn
	Nrgn
	Nrxn1
	Nrxn3
	Nsf
	Nt5m
	Oaz1
	Pacsin1
	Pafah1b1
	Park7
	Pcdh17
	Pdcd5
	Pdia3
	Pgp
	Phf20l1
	Plxna2
	Polr1d
	Ppib
	Ppp1r11
	Ppp3cb
	Prdx5
	Prkacb
	Prkar1a
	Psmb6
	Ptprz1
	Purb
	Rabac1
	Rabep1
	Rala
	Ralgapa1
	Rbfox1
	Rbp4
	Rian
	Rpl18
	Rpl36al
	Rtn3
	Runx1t1
	Ryr2
	Scn1b
	Scn3a
	Sdhb
	Sec11c
	Serinc1
	Slc35f1
	Slc39a6
	Smap2
	Sod2
	Srp14
	Srp19
	Sst
	St13
	Stx1b
	Suclg1
	Synm
	Tcf4
	Tfrc
	Timm13
	Tmem223
	Tmem65
	Tmsb4x
	Tmtc4
	Tomm7
	Trnp1
	Ttc39b
	Txnl4a
	Ubn2
	Ubr5
	Unc5d
	Unc80
	Uqcr10
	Uqcrfs1
	Uqcrh
	Uqcrq
	Vapa
	Vdac1
	Vgf
	Vldlr
	Wasf1
	Wnt5a
	Zeb2
	Zfp804a
	Zranb2

### Sheet: Microglia
Module	Turquoise	Blue	Brown	Yellow	Green	Red	Black	Pink	Magenta	Purple	GreenYellow	Tan	Salmon	Cyan	Midnightblue	LightCyan	Grey60	LightGreen	LightYellow	Coral	Sienna	Gold	Peru	Wheat	Chocolate	Seashell	Khaki	Bisque	Forestgreen	Navy	Grey
Overlap with DEGs	79	4	16	4	1	2	0	3	1	0	0	0	0	2	0	0	1	0	1	1	1	0	0	0	0	0	0	0	1	0	2
Gene Short Name	Aldoc	Gapdh	Btg1	Arpc1b	H2-D1	Clu		Hsp90b1	Zbtb20					Ahi1			Slc38a2		Eid1	Arpc2	Pak2								Ncdn		Ccnd1
	App	Hnrnpf	C1ql3	Lamp1		Ctsa		Junb						Zcchc18																	Map3k8
	Atf4	Ncl	Clstn1	Lmo4				Nfkbia
	Atp1a2	Rpl5	Dnm1	Rin2
	Atp1a3		Eid1
	Atp1b1		Ncald
	Atp6v1a		Ndrg4
	Bin1		Pcp4
	Bri3		Ppp3ca
	C1qa		Rab3a
	C1qb		Sncb
	Ccdc50		Stmn1
	Cck		Vsnl1
	Ccnl1		Ybx1
	Cd37		Zswim6
	Chn1		Zwint
	Cmtm7
	Csmd3
	Cspg5
	Ctnnb1
	Ctsd
	Dennd4a
	Eef1a2
	Eif4e
	Ergic3
	Fcgr3
	Ftl1
	Gadd45b
	Gdi2
	Gna13
	Hk2
	Ifrd1
	Itm2b
	Jund
	Kras
	Lamtor3
	Lpcat2
	Ly6h
	Mlec
	Nav3
	Ncf1
	Nktr
	Nrgn
	Nsf
	Olfm1
	Ostf1
	Pdia3
	Pdia6
	Pebp1
	Plxnb2
	Ppib
	Prkacb
	Psmb8
	Rab14
	Rhoh
	Rps25
	Rtn1
	Slc17a7
	Sltm
	Snap25
	Snca
	Snhg11
	Stmn3
	Stxbp1
	Syn2
	Syt1
	Syt11
	Tmed10
	Tmem86a
	Tmsb4x
	Tnfaip3
	Tox4
	Tspan7
	Ttc3
	Uchl1
	Ywhag
	Ywhaz
	Zbtb20
	Zfp622

### Sheet: Mature Oligodendrocytes
Module	Turquoise	Blue	Brown	Yellow	Green	Red	Black	Pink	Magenta	Purple	GreenYellow	Tan	Salmon	Cyan	Midnightblue	LightCyan	Grey60	LightGreen	LightYellow	Coral	Sienna	Gold	Peru	Wheat	Chocolate	Seashell	Khaki	Bisque	Forestgreen	Navy	Grey
Overlap with DEGs	31	3	6	10	0	0	0	3	0	0	0	0	0	1	0	0	1	0	0	0	0	0	0	0	0	0	0	0	0	0	3
Gene Short Name	Cck	Rps28	Basp1	Calm2		Idi1		Hsp90b1						6330403K07Rik			Slc38a2														Anp32a
	Celf4	Tmsb10	Dnm1	Cnksr3				Hspa5																							Cacybp
	Chmp4b	Tubb2a	Gap43	Dbi				Sgk1																							Ptges3
	Ddx5		H3f3a	Dnajb2
	Dock4		Vsnl1	Elovl7
	Eef1a2		Zwint	Josd2
	G3bp2			Lmo4
	Gprasp1			Ptma
	Hist1h2bc			Rap1a
	Hspa8			Tmem125
	Klf9
	Lrrc58
	Ly6h
	Manf
	Mef2c
	Meg3
	Nme1
	Nrgn
	Pik3r1
	Psd3
	Ptov1
	Rbm3
	Reep5
	Snap25
	Snhg11
	Stmn3
	Syn2
	Synj1
	Syt1
	Ttc3
	Uchl1
