## Supplementary material for "Single Cell Transcriptome of Stress Vulnerability Network in mouse Prefrontal Cortex": Table S20

### Sheet: Glutamatergic
Module	Midnighblue Hub Genes (All)	Midnightblue Susceptible-Specific Hub Genes	Violet Hub Genes (All)	Violet Susceptible-Specific Hub Genes
Overlap with DEGs	16	8	1	0
Gene Short Name	Cnih3	Cnih3	Hivep1
	Efhd2	Efhd2
	Fhod3	Gfra2
	Gfra2	Neurod2
	Kcnj3	Prss12
	Kcnj9	Slitrk1
	Lancl2	Ube2ql1
	Neurod2	Vsnl1
	Nicn1
	Prss12
	Slitrk1
	Stx1a
	Syngr1
	Ube2ql1
	Vsnl1
	Ybx1

### Sheet: Astrocytes
Module	Midnighblue Hub Genes (All)	Midnightblue Susceptible-Specific Hub Genes	Violet Hub Genes (All)	Violet Susceptible-Specific Hub Genes
Overlap with DEGs	7	2	0	0
Gene Short Name	Baalc	Baalc
	Cck	Vsnl1
	Lingo1
	Rab3a
	Sncb
	Vsnl1
	Ybx1

### Sheet: GABAergic
Module	Midnighblue Hub Genes (All)	Midnightblue Susceptible-Specific Hub Genes	Violet Hub Genes (All)	Violet Susceptible-Specific Hub Genes
Overlap with DEGs	4	2	1	0
Gene Short Name	Cbln2	Cbln2	Rph3a
	Faim2	Sult4a1
	Fam81a
	Sult4a1

### Sheet: Microglia
Module	Midnighblue Hub Genes (All)	Midnightblue Susceptible-Specific Hub Genes	Violet Hub Genes (All)	Violet Susceptible-Specific Hub Genes
Overlap with DEGs	5	1	0	0
Gene Short Name	Cck	Vsnl1
	Rab3a
	Sncb
	Vsnl1
	Ybx1

### Sheet: Mature Oligodendrocytes 
Module	Midnighblue Hub Genes (All)	Midnightblue Susceptible-Specific Hub Genes	Violet Hub Genes (All)	Violet Susceptible-Specific Hub Genes
Overlap with DEGs	2	1	0	0
Gene Short Name	Cck	Vsnl1
	Vsnl1
