## Supplementary material for "Single Cell Transcriptome of Stress Vulnerability Network in mouse Prefrontal Cortex": Table S21

### Sheet: ADHD
VARIABLE	TYPE	NGENES	BETA	BETA_STD	SE	P	FDR	-log10	Disease
astro.high	SET	310	-0.0013356	-0.00017273	0.057918	0.5092	0.5092	0.293112	ADHD
astro.low	SET	201	0.059557	0.006221	0.070789	0.20009	0.289019	0.539074	ADHD
gaba.high	SET	214	0.019906	0.0021447	0.068333	0.38541	0.417527	0.379315	ADHD
gaba.low	SET	121	0.044744	0.0036343	0.09652	0.32148	0.379931	0.420295	ADHD
glut.high	SET	758	0.033483	0.0066861	0.036915	0.1822	0.289019	0.539074	ADHD
glut.low	SET	480	0.080561	0.012903	0.046864	0.042815	0.279247	0.554012	ADHD
matoligo.high	SET	22	0.2374	0.0082447	0.1939	0.11042	0.289019	0.539074	ADHD
matoligo.low	SET	33	0.18854	0.0080168	0.18519	0.15433	0.289019	0.539074	ADHD
micro.high	SET	45	0.24675	0.012248	0.14367	0.042961	0.279247	0.554012	ADHD
micro.low	SET	74	0.091843	0.0058414	0.10737	0.19618	0.289019	0.539074	ADHD

### Sheet: Anorexia
VARIABLE	TYPE	NGENES	BETA	BETA_STD	SE	P	FDR	-log10	Disease
astro.high	SET	310	-0.037669	-0.0048728	0.05404	0.75711	0.894766	0.0482904	Anorexia
astro.low	SET	202	0.05398	0.0056536	0.063857	0.19897	0.323326	0.490359	Anorexia
gaba.high	SET	214	0.059919	0.0064572	0.067517	0.18742	0.323326	0.490359	Anorexia
gaba.low	SET	121	0.28806	0.023403	0.088431	0.00056334	0.00732342	2.13529	Anorexia
glut.high	SET	761	0.063426	0.012692	0.035423	0.036692	0.158999	0.798607	Anorexia
glut.low	SET	480	0.073228	0.011731	0.045237	0.052761	0.171473	0.765804	Anorexia
matoligo.high	SET	22	-0.25741	-0.0089416	0.18706	0.9156	0.9156	0.0382942	Anorexia
matoligo.low	SET	33	0.14853	0.0063171	0.17059	0.19196	0.323326	0.490359	Anorexia
micro.high	SET	45	0.20425	0.01014	0.14056	0.07311	0.190086	0.72105	Anorexia
micro.low	SET	74	-0.11758	-0.0074796	0.10812	0.86158	0.9156	0.0382942	Anorexia

### Sheet: Anxiety
VARIABLE	TYPE	NGENES	BETA	BETA_STD	SE	P	FDR	-log10	Disease
astro.high	SET	308	0.072069	0.009332	0.056438	0.10082	0.327665	0.48457	Anxiety
astro.low	SET	201	0.08261	0.0086674	0.064597	0.10048	0.327665	0.48457	Anxiety
gaba.high	SET	214	-0.03735	-0.004042	0.067463	0.71008	0.769253	0.113931	Anxiety
gaba.low	SET	121	0.0018723	0.00015275	0.090835	0.49178	0.639314	0.194286	Anxiety
glut.high	SET	754	0.01018	0.0020364	0.035766	0.38796	0.570122	0.244032	Anxiety
glut.low	SET	478	0.012207	0.0019597	0.045701	0.3947	0.570122	0.244032	Anxiety
matoligo.high	SET	22	0.18214	0.0063541	0.20225	0.18391	0.478166	0.320421	Anxiety
matoligo.low	SET	33	0.32222	0.013763	0.17903	0.035951	0.327665	0.48457	Anxiety
micro.high	SET	45	0.078614	0.0039197	0.13622	0.28194	0.570122	0.244032	Anxiety
micro.low	SET	73	0.17281	0.010966	0.10767	0.054248	0.327665	0.48457	Anxiety

### Sheet: Autism
VARIABLE	TYPE	NGENES	BETA	BETA_STD	SE	P	FDR	-log10	Disease
astro.high	SET	310	-0.09844	-0.01266	0.0529	0.96861	0.96861	0.0138511	Autism
astro.low	SET	202	0.10727	0.011169	0.063948	0.046743	0.303829	0.51737	Autism
gaba.high	SET	214	0.074189	0.0079486	0.061614	0.11429	0.41028	0.38692	Autism
gaba.low	SET	121	0.2534	0.020467	0.087351	0.0018628	0.0242164	1.61589	Autism
glut.high	SET	764	-0.010772	-0.0021476	0.034552	0.62239	0.845949	0.0726558	Autism
glut.low	SET	480	0.0046215	0.00073614	0.044608	0.45874	0.845949	0.0726558	Autism
matoligo.high	SET	22	-0.17785	-0.0061417	0.18823	0.82762	0.896588	0.0474069	Autism
matoligo.low	SET	33	-0.13907	-0.0058802	0.17481	0.78685	0.896588	0.0474069	Autism
micro.high	SET	45	-0.044598	-0.0022013	0.13954	0.62537	0.845949	0.0726558	Autism
micro.low	SET	74	0.12154	0.0076865	0.1062	0.12624	0.41028	0.38692	Autism

### Sheet: Bipolar
VARIABLE	TYPE	NGENES	BETA	BETA_STD	SE	P	FDR	-log10	Disease
astro.high	SET	310	-0.0085875	-0.001104	0.06072	0.55623	0.625408	0.203836	Bipolar
astro.low	SET	202	0.27256	0.028369	0.071866	7.4829e-05	0.000486388	3.31302	Bipolar
gaba.high	SET	214	0.06778	0.0072589	0.071952	0.1731	0.250033	0.602002	Bipolar
gaba.low	SET	121	0.18046	0.014569	0.10319	0.040173	0.0962737	1.01649	Bipolar
glut.high	SET	765	0.10104	0.020147	0.039444	0.0052162	0.0203496	1.69145	Bipolar
glut.low	SET	481	0.2328	0.037104	0.051757	3.4562e-06	4.49306e-05	4.34746	Bipolar
matoligo.high	SET	22	-0.040362	-0.0013932	0.20698	0.5773	0.625408	0.203836	Bipolar
matoligo.low	SET	33	0.12377	0.0052309	0.18258	0.24892	0.323596	0.489997	Bipolar
micro.high	SET	45	-0.11631	-0.0057386	0.15232	0.77744	0.77744	0.109333	Bipolar
micro.low	SET	74	0.15232	0.0096296	0.1112	0.085378	0.158559	0.799809	Bipolar

### Sheet: MDD
VARIABLE	TYPE	NGENES	BETA	BETA_STD	SE	P	FDR	-log10	Disease
astro.high	SET	308	-0.04112	-0.0052858	0.0565	0.76662	0.946258	0.0239904	MDD
astro.low	SET	202	0.14947	0.015606	0.068865	0.014993	0.0389818	1.40914	MDD
gaba.high	SET	214	0.0044413	0.00047712	0.067825	0.4739	0.840493	0.0754657	MDD
gaba.low	SET	120	0.21111	0.017027	0.095601	0.013621	0.0389818	1.40914	MDD
glut.high	SET	762	-0.0077295	-0.001543	0.037393	0.58188	0.840493	0.0754657	MDD
glut.low	SET	479	0.24041	0.038357	0.048317	3.2858e-07	4.27154e-06	5.36942	MDD
matoligo.high	SET	22	-0.035203	-0.001219	0.19114	0.57306	0.840493	0.0754657	MDD
matoligo.low	SET	33	0.52307	0.022176	0.19446	0.0035778	0.0155038	1.80956	MDD
micro.high	SET	45	-0.27263	-0.013493	0.1435	0.97126	0.98626	0.00600858	MDD
micro.low	SET	74	0.24086	0.015275	0.11659	0.019426	0.0420897	1.37582	MDD

### Sheet: OCD
VARIABLE	TYPE	NGENES	BETA	BETA_STD	SE	P	FDR	-log10	Disease
astro.high	SET	310	-0.071934	-0.0092659	0.047518	0.93495	0.9562	0.0194513	OCD
astro.low	SET	202	-0.10129	-0.010564	0.060878	0.95192	0.9562	0.0194513	OCD
gaba.high	SET	214	-0.10214	-0.01096	0.05979	0.9562	0.9562	0.0194513	OCD
gaba.low	SET	121	-0.050474	-0.0040831	0.08314	0.7281	0.9562	0.0194513	OCD
glut.high	SET	765	-0.019234	-0.0038426	0.032435	0.7234	0.9562	0.0194513	OCD
glut.low	SET	481	-0.020631	-0.0032947	0.0417	0.68961	0.9562	0.0194513	OCD
matoligo.high	SET	22	0.16642	0.0057562	0.1704	0.16437	0.9562	0.0194513	OCD
matoligo.low	SET	33	-0.067001	-0.0028374	0.1544	0.66784	0.9562	0.0194513	OCD
micro.high	SET	45	-0.012051	-0.00059576	0.13257	0.53621	0.9562	0.0194513	OCD
micro.low	SET	74	-0.053435	-0.0033848	0.10006	0.70333	0.9562	0.0194513	OCD

### Sheet: PTSD
VARIABLE	TYPE	NGENES	BETA	BETA_STD	SE	P	FDR	-log10	Disease
astro.high	SET	310	0.029578	0.0037993	0.048297	0.27013	0.801255	0.0962292	PTSD
astro.low	SET	202	0.059321	0.0061691	0.060002	0.16142	0.801255	0.0962292	PTSD
gaba.high	SET	214	-0.065825	-0.0070435	0.056238	0.87908	0.87908	0.0559716	PTSD
gaba.low	SET	121	0.03117	0.0025143	0.078984	0.34656	0.801255	0.0962292	PTSD
glut.high	SET	765	0.0046782	0.00093207	0.030978	0.43998	0.817106	0.0877218	PTSD
glut.low	SET	481	0.033226	0.0052911	0.040184	0.20417	0.801255	0.0962292	PTSD
matoligo.high	SET	22	-0.029334	-0.0010117	0.16227	0.57172	0.825818	0.0831158	PTSD
matoligo.low	SET	33	-0.11069	-0.0046741	0.15867	0.75728	0.86476	0.0631044	PTSD
micro.high	SET	45	0.17814	0.0087815	0.12169	0.071626	0.801255	0.0962292	PTSD
micro.low	SET	74	-0.00078399	-4.952e-05	0.10106	0.50309	0.817521	0.0875009	PTSD

### Sheet: SCZ
VARIABLE	TYPE	NGENES	BETA	BETA_STD	SE	P	FDR	-log10	Disease
astro.high	SET	310	0.03899	0.0050119	0.064795	0.27368	0.44473	0.351904	SCZ
astro.low	SET	202	0.29809	0.031023	0.079131	8.2901e-05	0.000359238	3.44462	SCZ
gaba.high	SET	214	0.019973	0.0021387	0.079314	0.40059	0.520767	0.283357	SCZ
gaba.low	SET	121	0.2794	0.022555	0.11317	0.0067829	0.0146963	1.83279	SCZ
glut.high	SET	765	0.13525	0.026965	0.0426	0.00075122	0.00244147	2.61235	SCZ
glut.low	SET	481	0.22795	0.036327	0.055284	1.8778e-05	0.000244114	3.61241	SCZ
matoligo.high	SET	22	0.071789	0.0024778	0.22525	0.37497	0.520767	0.283357	SCZ
matoligo.low	SET	33	0.61287	0.025899	0.20905	0.0016882	0.00438932	2.3576	SCZ
micro.high	SET	45	-0.22909	-0.011301	0.17552	0.90408	0.90408	0.0437931	SCZ
micro.low	SET	74	0.30226	0.019106	0.13562	0.012925	0.0240036	1.61972	SCZ

### Sheet: Tourette
VARIABLE	TYPE	NGENES	BETA	BETA_STD	SE	P	FDR	-log10	Disease
astro.high	SET	310	0.032575	0.0041975	0.05007	0.25766	0.410237	0.386966	Tourette
astro.low	SET	202	0.19063	0.019887	0.062515	0.001149	0.014937	1.82574	Tourette
gaba.high	SET	214	0.13599	0.014598	0.061062	0.012978	0.084357	1.07388	Tourette
gaba.low	SET	121	-0.11647	-0.0094254	0.086235	0.91158	0.91158	0.0402052	Tourette
glut.high	SET	765	0.055998	0.011191	0.032172	0.040888	0.177181	0.751582	Tourette
glut.low	SET	480	0.051618	0.0082374	0.042167	0.11046	0.287196	0.541822	Tourette
matoligo.high	SET	22	0.097712	0.0033808	0.17113	0.28401	0.410237	0.386966	Tourette
matoligo.low	SET	33	0.16173	0.0068515	0.16155	0.1584	0.294951	0.530249	Tourette
micro.high	SET	45	-0.14186	-0.0070155	0.12584	0.87019	0.91158	0.0402052	Tourette
micro.low	SET	74	-0.033481	-0.0021216	0.10643	0.62346	0.736816	0.132641	Tourette
