## Supplementary material for "Single Cell Transcriptome of Stress Vulnerability Network in mouse Prefrontal Cortex": Table S23

### Sheet: GABAergic
	pathway	dc_score	p_value	n_genes	n_dc (0.1)	mean_expr1	mean_expr2	Module
1	Mitochondrial biogenesis	2.20921	0.00990099	28	13	2.08516	1.78589	pink
2	Cross-presentation of soluble exogenous antigens (endosomes)	2.01704	0.00990099	49	12	1.28414	1.16134	pink
3	Ubiquitin-dependent degradation of Cyclin D	2.01704	0.00990099	50	12	1.28414	1.16134	pink
4	Formation of ATP by chemiosmotic coupling (See also: Cristae formation)	1.91085	0.00990099	18	12	2.12585	1.83219	pink
5	TP53 Regulates Transcription of DNA Repair Genes	1.12778	0.00990099	42	3	1.41179	1.25045	pink
6	Citric acid cycle (TCA cycle)	0.913217	0.00990099	21	5	1.06271	0.843604	pink
7	mRNA Splicing - Minor Pathway	0.736154	0.00990099	48	5	0.949468	0.78773	pink
8	Gluconeogenesis	0.71312	0.00990099	34	6	2.16051	1.86027	pink
9	MAP2K and MAPK activation	0.655748	0.00990099	39	3	1.65646	1.47152	pink
10	Mitophagy	0.479799	0.00990099	24	3	1.28512	1.12025	pink
11	PINK1-PRKN Mediated Mitophagy	0.479799	0.00990099	17	3	1.28512	1.12025	pink
12	snRNP Assembly (See also: Metabolism of non-coding RNA)	0.472879	0.00990099	47	3	1.13455	0.944511	pink
13	Mitochondrial protein import	0.469217	0.00990099	10	3	2.20983	1.93423	pink
14	Formation of TC-NER Pre-Incision Complex	0.33864	0.00990099	50	3	0.999521	0.84502	pink
15	Formation of Incision Complex in GG-NER	0.232869	0.00990099	39	3	1.34726	1.27596	pink
16	SUMOylation of transcription cofactors	0.193334	0.00990099	37	2	1.55832	1.44815	pink
17	MTOR signalling	0.174294	0.00990099	39	2	1.34094	1.18948	pink
18	mTORC1-mediated signalling	0.174294	0.00990099	24	2	1.34094	1.18948	pink
19	Energy dependent regulation of mTOR by LKB1-AMPK	0.174294	0.00990099	26	2	1.34094	1.18948	pink
20	Regulation of PTEN gene transcription	0.174294	0.00990099	40	2	1.34094	1.18948	pink
21	Intrinsic Pathway for Apoptosis	0.130521	0.00990099	38	2	1.64372	1.37657	pink
22	Mitochondrial Fatty Acid Beta-Oxidation	0.122876	0.00990099	36	2	1.46575	1.23922	pink
23	Signaling by CSF3 (G-CSF)	0.120957	0.00990099	23	2	1.69721	1.51859	pink
24	Inactivation of CSF3 (G-CSF) signaling	0.120957	0.00990099	19	2	1.69721	1.51859	pink
25	Postmitotic nuclear pore complex (NPC) reformation	0.0885583	0.00990099	21	2	1.45573	1.3946	pink
26	Detoxification of Reactive Oxygen Species	0.0482279	0.00990099	33	2	1.79144	1.46663	pink
27	Transport of Mature mRNA Derived from an Intronless Transcript (See also: Transport of Mature mRNAs Derived from Intronless Transcripts)	1.27788	0.00990099	41	4	0.804404	0.873618	black
28	TP53 Regulates Transcription of DNA Repair Genes	0.674318	0.00990099	42	5	0.574846	0.669821	black
29	RHOBTB1 GTPase cycle	0.530249	0.00990099	21	4	0.702808	0.823824	black
30	RHOBTB GTPase Cycle	0.530249	0.00990099	32	4	0.702808	0.823824	black
31	Signaling by PTK6 (See also: Signaling by Non-Receptor Tyrosine Kinases)	0.466959	0.00990099	43	3	0.82221	0.86711	black
32	Regulation of TP53 Degradation (See also: Regulation of TP53 Expression and Degradation)	0.44073	0.00990099	34	2	0.510951	0.612871	black
33	COPI-independent Golgi-to-ER retrograde traffic	0.436309	0.00990099	48	2	1.05259	1.24111	black
34	Processing of Capped Intronless Pre-mRNA	0.409718	0.00990099	28	3	0.665474	0.723212	black
35	Processing of Intronless Pre-mRNAs	0.409718	0.00990099	19	3	0.665474	0.723212	black
36	Nuclear Envelope Breakdown	0.377032	0.00990099	45	3	0.835957	0.904546	black
37	RND2 GTPase cycle	0.363424	0.00990099	40	4	1.15913	1.33958	black
38	RNA Polymerase II Promoter Escape (See also: RNA Polymerase II Transcription Pre-Initiation And Promoter Opening; RNA Polymerase II Transcription Initiation; RNA Polymerase II Transcription Initiation And Promoter Clearance)	0.346898	0.00990099	44	2	0.642058	0.710962	black
39	RND3 GTPase cycle	0.319074	0.00990099	40	3	1.18051	1.38325	black
40	HDMs demethylate histones	0.26955	0.00990099	46	3	0.501162	0.619326	black
41	Synthesis of PC	0.267972	0.00990099	24	2	0.50759	0.578809	black
42	Synthesis of PE	0.267972	0.00990099	12	2	0.50759	0.578809	black
43	RHOBTB2 GTPase cycle	0.231803	0.00990099	21	3	0.78824	0.918848	black
44	Regulation of TP53 Activity through Acetylation	0.20367	0.00990099	29	2	0.586164	0.654079	black
45	FGFR2 alternative splicing	0.194622	0.00990099	24	2	0.696043	0.806823	black
46	RUNX1 interacts with co-factors whose precise effect on RUNX1 targets is not known	0.181183	0.00990099	33	2	0.67968	0.710902	black
47	E3 ubiquitin ligases ubiquitinate target proteins	0.120765	0.039604	48	2	0.627977	0.700311	black
48	Transport of the SLBP independent Mature mRNA (See also: Transport of the SLBP Dependant Mature mRNA)	0.112873	0.00990099	34	2	0.960897	1.01549	black
49	Regulation of Glucokinase by Glucokinase Regulatory Protein	0.112873	0.00990099	30	2	0.960897	1.01549	black
50	snRNP Assembly (See also: Metabolism of non-coding RNA)	0.112873	0.00990099	47	2	0.960897	1.01549	black
51	SUMOylation of ubiquitinylation proteins	0.112873	0.00990099	37	2	0.960897	1.01549	black
52	Nuclear Pore Complex (NPC) Disassembly	0.112873	0.00990099	31	2	0.960897	1.01549	black
53	SUMOylation of SUMOylation proteins	0.112873	0.00990099	33	2	0.960897	1.01549	black
54	SUMOylation of RNA binding proteins	0.112873	0.00990099	45	2	0.960897	1.01549	black
55	RHOV GTPase cycle	0.101876	0.00990099	34	2	1.47876	1.64198	black
56	RHOU GTPase cycle	0.101876	0.00990099	35	2	1.47876	1.64198	black
57	RND1 GTPase cycle	0.0924052	0.00990099	40	2	1.23262	1.41432	black
58	SUMOylation of transcription cofactors	0.0385488	0.019802	37	2	0.816197	0.937871	black
59	Antiviral mechanism by IFN-stimulated genes	0.534244	0.00990099	31	2	0.84852	0.892801	magenta
60	COPI-independent Golgi-to-ER retrograde traffic	0.531462	0.00990099	48	3	0.985692	1.10139	magenta
61	Synthesis of PIPs at the plasma membrane	0.464769	0.00990099	48	3	0.952319	1.05727	magenta
62	G-protein beta:gamma signalling	0.415023	0.00990099	29	3	0.717975	0.740699	magenta
63	Neurexins and neuroligins	0.404827	0.00990099	28	2	1.12446	1.19006	magenta
64	RHOV GTPase cycle	0.392991	0.00990099	34	3	1.20111	1.40881	magenta
65	Synthesis of active ubiquitin: roles of E1 and E2 enzymes	0.379507	0.00990099	29	2	0.98723	1.06266	magenta
66	RAF activation	0.340821	0.00990099	34	2	0.652964	0.705992	magenta
67	Negative regulation of MAPK pathway	0.340821	0.00990099	40	2	0.652964	0.705992	magenta
68	RHOD GTPase cycle	0.290887	0.00990099	47	2	0.642418	0.707282	magenta
69	Nuclear Receptor transcription pathway	0.281467	0.00990099	49	2	0.594536	0.725265	magenta
70	RNA Polymerase III Transcription (See also: RNA Polymerase III Transcription Initiation)	0.248599	0.019802	33	2	0.592025	0.678536	magenta
71	RNA Polymerase III Transcription Initiation From Type 3 Promoter	0.248599	0.019802	26	2	0.592025	0.678536	magenta
72	Transcriptional activity of SMAD2/SMAD3:SMAD4 heterotrimer	0.229078	0.00990099	33	2	0.850174	0.99097	magenta
73	Downregulation of SMAD2/3:SMAD4 transcriptional activity	0.229078	0.00990099	17	2	0.850174	0.99097	magenta
74	Sealing of the nuclear envelope (NE) by ESCRT-III	0.212755	0.00990099	27	2	0.575473	0.689392	magenta
75	RND3 GTPase cycle	0.186758	0.00990099	40	2	0.626532	0.639504	magenta
76	RND2 GTPase cycle	0.186758	0.00990099	40	2	0.626532	0.639504	magenta
77	RND1 GTPase cycle	0.186758	0.00990099	40	2	0.626532	0.639504	magenta
78	mRNA Splicing - Minor Pathway	0.163631	0.029703	48	2	0.570428	0.593238	magenta
79	G beta:gamma signalling through PI3Kgamma	0.118861	0.00990099	23	2	0.485894	0.508212	magenta
80	CD28 co-stimulation	0.118861	0.00990099	32	2	0.485894	0.508212	magenta
81	CD28 dependent PI3K/Akt signaling	0.118861	0.00990099	22	2	0.485894	0.508212	magenta
82	VEGFR2 mediated vascular permeability	0.118861	0.00990099	28	2	0.485894	0.508212	magenta
83	Regulation of TP53 Degradation (See also: Regulation of TP53 Expression and Degradation)	0.118861	0.00990099	34	2	0.485894	0.508212	magenta
84	Ca2+ pathway	0.109832	0.00990099	42	2	0.888138	0.995057	magenta
85	HSP90 chaperone cycle for steroid hormone receptors (SHR) in the presence of ligand	0.0773313	0.029703	50	2	1.10501	1.21514	magenta
86	Aggrephagy	0.0773313	0.029703	36	2	1.10501	1.21514	magenta
87	NRAGE signals death through JNK	0.938876	0.00990099	48	4	0.438133	0.454617	brown
88	Phase 0 - rapid depolarisation	0.933224	0.00990099	33	7	0.748021	0.723352	brown
89	HSP90 chaperone cycle for steroid hormone receptors (SHR) in the presence of ligand	0.9173	0.00990099	50	4	0.947315	0.854771	brown
90	Glyoxylate metabolism and glycine degradation	0.916213	0.00990099	29	3	0.544958	0.495513	brown
91	Neurotransmitter release cycle	0.809427	0.00990099	48	4	2.11927	2.08665	brown
92	GABA synthesis, release, reuptake and degradation	0.809427	0.00990099	18	4	2.11927	2.08665	brown
93	Cyclin D associated events in G1 (See also: G1 Phase)	0.73168	0.00990099	41	4	0.971536	0.952276	brown
94	Signaling by ERBB2	0.718283	0.00990099	42	3	0.793513	0.834408	brown
95	RAF activation	0.700009	0.00990099	34	4	1.1449	1.0645	brown
96	Phase 2 - plateau phase	0.66611	0.00990099	13	3	0.419426	0.416992	brown
97	Presynaptic depolarization and calcium channel opening	0.661602	0.00990099	10	3	0.650158	0.616937	brown
98	Voltage gated Potassium channels	0.626459	0.00990099	42	5	0.747012	0.716353	brown
99	Negative regulation of FGFR1 signaling	0.583439	0.00990099	30	3	1.11888	1.06764	brown
100	Negative regulation of FGFR2 signaling	0.583439	0.00990099	32	3	1.11888	1.06764	brown
101	Negative regulation of FGFR3 signaling	0.583439	0.00990099	27	3	1.11888	1.06764	brown
102	Negative regulation of FGFR4 signaling	0.583439	0.00990099	30	3	1.11888	1.06764	brown
103	Signaling by PTK6 (See also: Signaling by Non-Receptor Tyrosine Kinases)	0.552299	0.00990099	43	3	0.69495	0.75308	brown
104	Signaling by FGFR1	0.550171	0.00990099	46	3	0.987744	0.953759	brown
105	Signaling by FGFR3	0.550171	0.00990099	37	3	0.987744	0.953759	brown
106	Signaling by FGFR4	0.550171	0.00990099	39	3	0.987744	0.953759	brown
107	Synthesis of PIPs at the plasma membrane	0.53482	0.00990099	48	4	0.347307	0.341408	brown
108	Chaperonin-mediated protein folding (See also: Protein folding; Cooperation of PDCL (PhLP1) and TRiC/CCT in G-protein beta folding)	0.53402	0.00990099	36	3	0.997108	1.03709	brown
109	Nuclear Events (kinase and transcription factor activation)	0.501628	0.00990099	23	3	0.966509	0.937138	brown
110	ERK/MAPK targets	0.501628	0.00990099	15	3	0.966509	0.937138	brown
111	ERKs are inactivated	0.501628	0.00990099	12	3	0.966509	0.937138	brown
112	MAPK targets/ Nuclear events mediated by MAP kinases	0.501628	0.00990099	24	3	0.966509	0.937138	brown
113	Negative regulation of MAPK pathway	0.501628	0.00990099	40	3	0.966509	0.937138	brown
114	Regulation of TP53 Degradation (See also: Regulation of TP53 Expression and Degradation)	0.495742	0.00990099	34	3	1.07834	1.04325	brown
115	CTLA4 inhibitory signaling	0.495742	0.00990099	20	3	1.07834	1.04325	brown
116	Integrin signaling	0.484751	0.00990099	27	2	0.493923	0.474943	brown
117	Platelet Aggregation (Plug Formation)	0.484751	0.00990099	35	2	0.493923	0.474943	brown
118	HSF1-dependent transactivation	0.477535	0.00990099	22	2	1.27815	1.18039	brown
119	Attenuation phase	0.477535	0.00990099	13	2	1.27815	1.18039	brown
120	Regulation of PTEN gene transcription	0.463734	0.00990099	40	3	0.445178	0.474409	brown
121	Spry regulation of FGF signaling	0.461034	0.00990099	15	2	1.40796	1.34804	brown
122	DARPP-32 events	0.461034	0.00990099	16	2	1.40796	1.34804	brown
123	Beta-catenin phosphorylation cascade	0.461034	0.00990099	14	2	1.40796	1.34804	brown
124	Disassembly of the destruction complex and recruitment of AXIN to the membrane	0.461034	0.00990099	26	2	1.40796	1.34804	brown
125	Initiation of Nuclear Envelope (NE) Reformation	0.461034	0.00990099	12	2	1.40796	1.34804	brown
126	Platelet sensitization by LDL	0.461034	0.00990099	15	2	1.40796	1.34804	brown
127	G alpha (z) signalling events	0.451775	0.00990099	29	4	0.516576	0.563738	brown
128	Cyclin A/B1/B2 associated events during G2/M transition	0.445911	0.00990099	22	2	1.1984	1.15045	brown
129	Signaling by SCF-KIT	0.424713	0.00990099	38	4	0.56495	0.639732	brown
130	LGI-ADAM interactions	0.412465	0.00990099	13	3	0.682634	0.645028	brown
131	MTOR signalling	0.406742	0.00990099	39	3	0.64016	0.637458	brown
132	Calmodulin induced events (See also: Ca-dependent events; CaM pathway; DAG and IP3 signaling)	0.401082	0.00990099	28	3	0.472244	0.509087	brown
133	PLC beta mediated events	0.401082	0.00990099	35	3	0.472244	0.509087	brown
134	Trafficking of AMPA receptors (See also: Glutamate binding, activation of AMPA receptors and synaptic plasticity; Trafficking of GluR2-containing AMPA receptors)	0.385139	0.00990099	15	3	0.53726	0.615564	brown
135	RET signaling	0.376203	0.00990099	38	2	0.690068	0.718069	brown
136	RNA Polymerase II Promoter Escape (See also: RNA Polymerase II Transcription Pre-Initiation And Promoter Opening; RNA Polymerase II Transcription Initiation; RNA Polymerase II Transcription Initiation And Promoter Clearance)	0.363643	0.00990099	44	2	0.606389	0.590947	brown
137	Endogenous sterols	0.36292	0.00990099	27	3	0.43031	0.499144	brown
138	Amino acid transport across the plasma membrane	0.356736	0.00990099	31	2	0.316423	0.329827	brown
139	Signaling by Type 1 Insulin-like Growth Factor 1 Receptor (IGF1R) (See also: IGF1R signaling cascade; IRS-related events triggered by IGF1R)	0.353611	0.00990099	48	3	0.546969	0.626017	brown
140	RND3 GTPase cycle	0.353499	0.00990099	40	2	0.360779	0.356846	brown
141	Cargo trafficking to the periciliary membrane	0.310876	0.00990099	48	2	1.25999	1.26177	brown
142	BBSome-mediated cargo-targeting to cilium	0.310876	0.00990099	23	2	1.25999	1.26177	brown
143	Association of TriC/CCT with target proteins during biosynthesis	0.310876	0.00990099	10	2	1.25999	1.26177	brown
144	Glycosphingolipid metabolism	0.289192	0.00990099	38	2	0.369753	0.321529	brown
145	G-protein mediated events	0.274275	0.00990099	40	4	0.564937	0.594656	brown
146	RHOU GTPase cycle	0.270221	0.00990099	35	2	0.340703	0.348984	brown
147	Nuclear Receptor transcription pathway	0.263305	0.00990099	49	3	0.213101	0.218892	brown
148	Downregulation of ERBB2 signaling	0.257638	0.00990099	24	2	0.896958	0.950747	brown
149	COPI-independent Golgi-to-ER retrograde traffic	0.241378	0.00990099	48	2	0.366244	0.357929	brown
150	Cell-cell junction organization	0.23614	0.00990099	40	3	0.239498	0.260377	brown
151	Signaling by BMP	0.23528	0.00990099	26	2	0.182033	0.128571	brown
152	Platelet calcium homeostasis	0.224478	0.00990099	25	2	0.220601	0.273894	brown
153	GABA B receptor activation (See also: Activation of GABAB receptors)	0.222676	0.00990099	39	3	0.503097	0.542782	brown
154	Downstream signal transduction	0.211756	0.00990099	27	3	0.414984	0.436475	brown
155	RNA Polymerase I Transcription Initiation	0.204224	0.00990099	42	2	0.503638	0.514634	brown
156	CD28 co-stimulation	0.196553	0.00990099	32	2	0.506712	0.522895	brown
157	CD28 dependent PI3K/Akt signaling	0.196553	0.00990099	22	2	0.506712	0.522895	brown
158	FLT3 Signaling	0.196553	0.00990099	28	2	0.506712	0.522895	brown
159	G-protein beta:gamma signalling	0.192331	0.00990099	29	3	0.377642	0.412526	brown
160	Chondroitin sulfate/dermatan sulfate metabolism	0.186599	0.00990099	47	2	0.253634	0.30656	brown
161	Regulation of TP53 Activity through Association with Co-factors	0.185499	0.00990099	14	2	0.544735	0.52302	brown
162	Branched-chain amino acid catabolism	0.17332	0.00990099	18	2	0.406624	0.350372	brown
163	Synthesis of bile acids and bile salts	0.17128	0.00990099	31	2	0.29094	0.332107	brown
164	Bile acid and bile salt metabolism	0.17128	0.00990099	39	2	0.29094	0.332107	brown
165	Recycling pathway of L1	0.170813	0.00990099	35	2	1.03738	1.08705	brown
166	Nitric oxide stimulates guanylate cyclase	0.15632	0.019802	13	2	0.357002	0.420855	brown
167	cGMP effects	0.15632	0.019802	10	2	0.357002	0.420855	brown
168	Neurexins and neuroligins	0.144985	0.00990099	28	2	1.179	1.36073	brown
169	G beta:gamma signalling through CDC42	0.143946	0.00990099	17	2	0.356923	0.40195	brown
170	Signaling by ALK	0.142371	0.019802	17	2	0.427284	0.438947	brown
171	WNT5A-dependent internalization of FZD4	0.139268	0.019802	14	2	0.466736	0.558442	brown
172	Xenobiotics	0.136484	0.019802	26	2	0.575067	0.623699	brown
173	Regulation of TP53 Activity through Acetylation	0.131641	0.049505	29	2	0.323537	0.353831	brown
174	Carboxyterminal post-translational modifications of tubulin	0.127399	0.00990099	27	2	0.190082	0.146801	brown
175	Adherens junctions interactions	0.12339	0.00990099	32	2	0.302486	0.310252	brown
176	Activation of Matrix Metalloproteinases	0.122505	0.00990099	39	2	0.627404	0.65914	brown
177	Adenylate cyclase inhibitory pathway	0.116628	0.039604	13	2	0.518976	0.520307	brown
178	Amine ligand-binding receptors	0.113395	0.00990099	39	2	0.174175	0.181759	brown
179	SHC1 events in ERBB2 signaling	0.113278	0.00990099	12	2	1.08031	1.14592	brown
180	Signaling by NOTCH	0.100255	0.00990099	39	2	0.315625	0.328866	brown
181	Apoptotic execution phase	0.0713308	0.049505	48	2	0.734206	0.629582	brown

### Sheet: Astrocytes
	pathway	dc_score	p_value	n_genes	n_dc (0.1)	mean_expr1	mean_expr2	Module
1	TP53 Regulates Transcription of DNA Repair Genes	0.847142	0.00990099	42	5	0.594389	0.673149	black
2	FGFR2 alternative splicing	0.598743	0.00990099	24	2	0.860826	1.0267	black
3	RHOBTB1 GTPase cycle	0.577762	0.00990099	21	4	0.781485	0.902266	black
4	RHOBTB GTPase Cycle	0.577762	0.00990099	32	4	0.781485	0.902266	black
5	SUMOylation of DNA replication proteins	0.573069	0.00990099	42	3	0.949092	1.02695	black
6	Regulation of TP53 Activity through Acetylation	0.565871	0.00990099	29	2	0.747469	0.806579	black
7	Nuclear Envelope Breakdown	0.56307	0.00990099	45	3	0.838629	0.902382	black
8	HDMs demethylate histones	0.523186	0.00990099	46	3	0.536882	0.583	black
9	RHOBTB2 GTPase cycle	0.485363	0.00990099	21	3	0.843107	0.979995	black
10	Processing of Capped Intronless Pre-mRNA	0.483934	0.00990099	28	3	0.702207	0.757262	black
11	Processing of Intronless Pre-mRNAs	0.483934	0.00990099	19	3	0.702207	0.757262	black
12	Signaling by PTK6 (See also: Signaling by Non-Receptor Tyrosine Kinases)	0.483586	0.00990099	43	2	0.80103	0.871164	black
13	Transport of Mature mRNA Derived from an Intronless Transcript (See also: Transport of Mature mRNAs Derived from Intronless Transcripts)	0.48293	0.00990099	41	4	0.849148	0.913567	black
14	RNA Polymerase II Promoter Escape (See also: RNA Polymerase II Transcription Pre-Initiation And Promoter Opening; RNA Polymerase II Transcription Initiation; RNA Polymerase II Transcription Initiation And Promoter Clearance)	0.454797	0.00990099	44	2	0.6885	0.754568	black
15	RND2 GTPase cycle	0.409808	0.00990099	40	4	1.37995	1.57259	black
16	RHOV GTPase cycle	0.363703	0.00990099	34	2	1.49262	1.69895	black
17	RHOU GTPase cycle	0.363703	0.00990099	35	2	1.49262	1.69895	black
18	Transport of the SLBP independent Mature mRNA (See also: Transport of the SLBP Dependant Mature mRNA)	0.362931	0.00990099	34	2	0.981821	1.04975	black
19	Regulation of Glucokinase by Glucokinase Regulatory Protein	0.362931	0.00990099	30	2	0.981821	1.04975	black
20	snRNP Assembly (See also: Metabolism of non-coding RNA)	0.362931	0.00990099	47	2	0.981821	1.04975	black
21	SUMOylation of ubiquitinylation proteins	0.362931	0.00990099	37	2	0.981821	1.04975	black
22	Nuclear Pore Complex (NPC) Disassembly	0.362931	0.00990099	31	2	0.981821	1.04975	black
23	SUMOylation of SUMOylation proteins	0.362931	0.00990099	33	2	0.981821	1.04975	black
24	SUMOylation of RNA binding proteins	0.362931	0.00990099	45	2	0.981821	1.04975	black
25	Regulation of TP53 Degradation (See also: Regulation of TP53 Expression and Degradation)	0.331903	0.00990099	34	2	0.529709	0.58992	black
26	E3 ubiquitin ligases ubiquitinate target proteins	0.319205	0.00990099	48	2	0.66659	0.69745	black
27	Deadenylation of mRNA	0.307683	0.00990099	25	2	0.714607	0.800889	black
28	Retrograde transport at the Trans-Golgi-Network	0.252934	0.00990099	41	2	0.709636	0.810453	black
29	Establishment of Sister Chromatid Cohesion	0.241624	0.00990099	10	2	0.695251	0.780429	black
30	Mitotic Telophase/Cytokinesis	0.241624	0.00990099	12	2	0.695251	0.780429	black
31	RUNX1 interacts with co-factors whose precise effect on RUNX1 targets is not known	0.204393	0.00990099	33	2	0.708317	0.777665	black
32	Synthesis of PC	0.198956	0.00990099	24	2	0.621419	0.734148	black
33	Synthesis of PE	0.198956	0.00990099	12	2	0.621419	0.734148	black
34	COPI-independent Golgi-to-ER retrograde traffic	0.194753	0.00990099	48	2	1.04819	1.17134	black
35	RND1 GTPase cycle	0.0779705	0.00990099	40	2	1.40778	1.63356	black
36	SUMOylation of transcription cofactors	0.0417445	0.00990099	37	2	1.01547	1.25012	black
37	Phase 0 - rapid depolarisation	0.866754	0.00990099	33	7	0.225419	0.245189	brown
38	Voltage gated Potassium channels	0.733374	0.00990099	42	5	0.0676449	0.0789347	brown
39	LGI-ADAM interactions	0.732103	0.00990099	13	3	0.0798309	0.0642192	brown
40	Presynaptic depolarization and calcium channel opening	0.668347	0.00990099	10	3	0.156014	0.169752	brown
41	Glyoxylate metabolism and glycine degradation	0.59383	0.00990099	29	3	0.364184	0.373235	brown
42	G-protein mediated events	0.591408	0.00990099	40	4	0.142459	0.136359	brown
43	Trafficking of AMPA receptors (See also: Glutamate binding, activation of AMPA receptors and synaptic plasticity; Trafficking of GluR2-containing AMPA receptors)	0.583572	0.00990099	15	3	0.169766	0.184187	brown
44	Calmodulin induced events (See also: Ca-dependent events; CaM pathway; DAG and IP3 signaling)	0.577377	0.00990099	28	3	0.165793	0.163687	brown
45	PLC beta mediated events	0.577377	0.00990099	35	3	0.165793	0.163687	brown
46	Phase 2 - plateau phase	0.54863	0.00990099	13	3	0.134499	0.160233	brown
47	RAF activation	0.547943	0.00990099	34	4	0.808902	0.798253	brown
48	Glucagon-like Peptide-1 (GLP1) regulates insulin secretion	0.477405	0.00990099	30	3	0.00532855	0.0149895	brown
49	RNA Polymerase I Transcription Initiation	0.451505	0.00990099	42	2	0.354504	0.353025	brown
50	Synthesis of bile acids and bile salts	0.449137	0.00990099	31	3	0.0623851	0.0734444	brown
51	Bile acid and bile salt metabolism	0.449137	0.00990099	39	3	0.0623851	0.0734444	brown
52	Regulation of PTEN gene transcription	0.441895	0.00990099	40	2	0.13589	0.145007	brown
53	Synthesis of PIPs at the plasma membrane	0.43904	0.00990099	48	4	0.109294	0.104891	brown
54	Neurotransmitter release cycle	0.436912	0.00990099	48	4	0.12617	0.164689	brown
55	GABA synthesis, release, reuptake and degradation	0.436912	0.00990099	18	4	0.12617	0.164689	brown
56	Signaling by SCF-KIT	0.421401	0.00990099	38	4	0.238711	0.235601	brown
57	NRAGE signals death through JNK	0.391949	0.00990099	48	4	0.0976957	0.106473	brown
58	G alpha (z) signalling events	0.389713	0.00990099	29	4	0.147896	0.160819	brown
59	HSP90 chaperone cycle for steroid hormone receptors (SHR) in the presence of ligand	0.389434	0.00990099	50	2	0.673464	0.665845	brown
60	Signaling by FGFR1	0.361233	0.00990099	46	4	0.650053	0.642186	brown
61	Signaling by FGFR3	0.361233	0.00990099	37	4	0.650053	0.642186	brown
62	Signaling by FGFR4	0.361233	0.00990099	39	4	0.650053	0.642186	brown
63	Cyclin D associated events in G1 (See also: G1 Phase)	0.354472	0.00990099	41	4	0.690033	0.689119	brown
64	HSF1-dependent transactivation	0.348767	0.00990099	22	2	0.995738	0.959368	brown
65	Attenuation phase	0.348767	0.00990099	13	2	0.995738	0.959368	brown
66	Nuclear Receptor transcription pathway	0.342346	0.00990099	49	2	0.0801345	0.102094	brown
67	Cyclin A/B1/B2 associated events during G2/M transition	0.295836	0.00990099	22	3	0.917027	0.913095	brown
68	Integrin signaling	0.284475	0.00990099	27	2	0.159056	0.143738	brown
69	Platelet Aggregation (Plug Formation)	0.284475	0.00990099	35	2	0.159056	0.143738	brown
70	Processive synthesis on the C-strand of the telomere	0.281069	0.00990099	15	2	0.0266129	0.0382314	brown
71	Telomere C-strand (Lagging Strand) Synthesis	0.281069	0.00990099	30	2	0.0266129	0.0382314	brown
72	Extension of Telomeres	0.281069	0.00990099	45	2	0.0266129	0.0382314	brown
73	Branched-chain amino acid catabolism	0.270001	0.00990099	18	2	0.0872024	0.101985	brown
74	Metabolism of nitric oxide: NOS3 activation and regulation	0.267397	0.00990099	16	2	0.227475	0.212377	brown
75	eNOS activation	0.267397	0.00990099	12	2	0.227475	0.212377	brown
76	G-protein beta:gamma signalling	0.261439	0.00990099	29	2	0.0832639	0.0838862	brown
77	Chondroitin sulfate/dermatan sulfate metabolism	0.260128	0.00990099	47	2	0.0634394	0.058134	brown
78	MTOR signalling	0.257322	0.00990099	39	3	0.347399	0.340065	brown
79	Collagen chain trimerization	0.2562	0.00990099	40	2	0.000170983	0.00411476	brown
80	Downstream signal transduction	0.254856	0.00990099	27	2	0.263157	0.268309	brown
81	WNT5A-dependent internalization of FZD4	0.254297	0.00990099	14	2	0.233002	0.234369	brown
82	Apoptotic execution phase	0.250309	0.00990099	48	2	0.242384	0.270544	brown
83	Signaling by ERBB2	0.244562	0.00990099	42	4	0.270817	0.261675	brown
84	Interleukin-3, Interleukin-5 and GM-CSF signaling	0.24308	0.00990099	40	2	0.255379	0.245906	brown
85	Interleukin-2 family signaling	0.24308	0.00990099	35	2	0.255379	0.245906	brown
86	Regulation of TP53 Activity through Association with Co-factors	0.230856	0.00990099	14	2	0.189593	0.165748	brown
87	Neurexins and neuroligins	0.204807	0.00990099	28	3	0.36321	0.40041	brown
88	Sodium/Calcium exchangers	0.199619	0.00990099	12	2	0.200667	0.224555	brown
89	Energy dependent regulation of mTOR by LKB1-AMPK	0.191138	0.00990099	26	2	0.417112	0.416698	brown
90	Chaperonin-mediated protein folding (See also: Protein folding; Cooperation of PDCL (PhLP1) and TRiC/CCT in G-protein beta folding)	0.180317	0.00990099	36	3	0.634114	0.64298	brown
91	Regulation of TP53 Activity through Acetylation	0.167813	0.00990099	29	2	0.173101	0.162396	brown
92	Formation of the beta-catenin:TCF transactivating complex	0.165691	0.00990099	24	2	0.195758	0.251514	brown
93	SHC1 events in ERBB2 signaling	0.162058	0.00990099	12	2	0.22916	0.236391	brown
94	Signaling by Retinoic Acid	0.1514	0.00990099	42	2	0.33188	0.34524	brown
95	Pyruvate metabolism	0.1514	0.00990099	28	2	0.33188	0.34524	brown
96	Regulation of pyruvate dehydrogenase (PDH) complex	0.1514	0.00990099	16	2	0.33188	0.34524	brown
97	Cargo trafficking to the periciliary membrane	0.147823	0.00990099	48	2	0.947726	0.953567	brown
98	BBSome-mediated cargo-targeting to cilium	0.147823	0.00990099	23	2	0.947726	0.953567	brown
99	Association of TriC/CCT with target proteins during biosynthesis	0.147823	0.00990099	10	2	0.947726	0.953567	brown
100	Amino acid transport across the plasma membrane	0.143321	0.00990099	31	2	0.0711426	0.0628783	brown
101	Signaling by Type 1 Insulin-like Growth Factor 1 Receptor (IGF1R) (See also: IGF1R signaling cascade; IRS-related events triggered by IGF1R)	0.142452	0.00990099	48	3	0.14141	0.135093	brown
102	RHOU GTPase cycle	0.140878	0.00990099	35	2	0.156821	0.178085	brown
103	Cell-cell junction organization	0.135402	0.00990099	40	2	0.0495001	0.0633413	brown
104	Sialic acid metabolism	0.119592	0.00990099	33	2	0.011083	0.0247109	brown
105	Negative regulation of FGFR1 signaling	0.113179	0.029703	30	1	0.727745	0.727209	brown
106	Negative regulation of FGFR2 signaling	0.113179	0.029703	32	1	0.727745	0.727209	brown
107	Negative regulation of FGFR3 signaling	0.113179	0.029703	27	1	0.727745	0.727209	brown
108	Negative regulation of FGFR4 signaling	0.113179	0.029703	30	1	0.727745	0.727209	brown
109	Xenobiotics	0.110707	0.039604	26	2	0.328441	0.337862	brown
110	Downstream signaling of activated FGFR1	0.100866	0.019802	29	2	0.209954	0.198758	brown
111	Downstream signaling of activated FGFR2	0.100866	0.019802	28	2	0.209954	0.198758	brown
112	Downstream signaling of activated FGFR3	0.100866	0.019802	23	2	0.209954	0.198758	brown
113	Downstream signaling of activated FGFR4	0.100866	0.019802	26	2	0.209954	0.198758	brown
114	PI3K Cascade (See also: IRS-mediated signalling)	0.100866	0.019802	42	2	0.209954	0.198758	brown
115	Insulin receptor signalling cascade	0.100866	0.019802	48	2	0.209954	0.198758	brown
116	PI-3K cascade:FGFR1	0.100866	0.019802	20	2	0.209954	0.198758	brown
117	PI-3K cascade:FGFR2	0.100866	0.019802	22	2	0.209954	0.198758	brown
118	PI-3K cascade:FGFR3	0.100866	0.019802	17	2	0.209954	0.198758	brown
119	PI-3K cascade:FGFR4	0.100866	0.019802	20	2	0.209954	0.198758	brown
120	Inositol phosphate metabolism	0.0940062	0.019802	46	2	0.049605	0.0536285	brown
121	Synthesis of IP3 and IP4 in the cytosol	0.0940062	0.019802	27	2	0.049605	0.0536285	brown
122	Synthesis of IP2, IP, and Ins in the cytosol	0.0940062	0.019802	10	2	0.049605	0.0536285	brown
123	Signaling by ERBB4	0.0847847	0.049505	29	2	0.219422	0.211304	brown
124	PI3K events in ERBB2 signaling	0.0847847	0.049505	11	2	0.219422	0.211304	brown
125	CD28 co-stimulation	0.0845892	0.049505	32	2	0.312474	0.286958	brown
126	CD28 dependent PI3K/Akt signaling	0.0845892	0.049505	22	2	0.312474	0.286958	brown
127	FLT3 Signaling	0.0845892	0.049505	28	2	0.312474	0.286958	brown
128	Ca2+ pathway	0.0682181	0.00990099	42	2	0.0182217	0.0266265	brown
129	Platelet calcium homeostasis	0.0444956	0.00990099	25	2	0.00280338	0.00399758	brown
130	COPI-independent Golgi-to-ER retrograde traffic	0.0248822	0.00990099	48	2	0.124272	0.160616	brown
